# Structure-based prediction of T cell receptor:peptide-MHC interactions

**DOI:** 10.1101/2022.08.05.503004

**Authors:** Philip Bradley

## Abstract

The regulatory and effector functions of T cells are initiated by the binding of their cell-surface T cell receptor (TCR) to peptides presented by major histocompatibility complex (MHC) proteins on other cells. The specificity of TCR:peptide-MHC interactions thus underlies nearly all adaptive immune responses. Despite intense interest, generalizable predictive models of TCR:peptide-MHC specificity remain out of reach; two key barriers are the diversity of TCR recognition modes and the paucity of training data. Inspired by recent breakthroughs in protein structure prediction achieved by deep neural networks, we evaluated structural modeling as a potential avenue for prediction of TCR epitope specificity. We show that a specialized version of the neural network predictor AlphaFold can generate models of TCR:peptide-MHC interactions that can be used to discriminate correct from incorrect peptide epitopes with substantial accuracy. Although much work remains to be done for these predictions to have widespread practical utility, we are optimistic that deep learning-based structural modeling represents a path to generalizable prediction of TCR:peptide-MHC interaction specificity.
