## Supplementary Table 1 for "Structure-based prediction of T cell receptor:peptide-MHC interactions"

pdbid	organism	mhc_class	mhc	peptide	va	ja	cdr3a	vb	jb	cdr3b	cdr_rmsd	cdr_rmsd_af2_full	cdr_rmsd_af2_trim
5bs0	human	1	A*01:01	ESDPIVAQY	TRAV21*01	TRAJ28*01	CAVRPGGAGPFFVVF	TRBV5-1*01	TRBJ2-7*01	CASSFNMATGQYF	4.94	30.43	33.37
5brz	human	1	A*01:01	EVDPIGHLY	TRAV21*01	TRAJ28*01	CAVRPGGAGPFFVVF	TRBV5-1*01	TRBJ2-7*01	CASSFNMATGQYF	4.45	29.81	38.26
4eup	human	1	A*02:01	ALGIGILTV	TRAV12-2*02	TRAJ45*01	CAVSGGGADGLTF	TRBV28*01	TRBJ2-1*01	CASSFLGTGVEQYF	2.68	2.28	2.26
3utt	human	1	A*02:01	ALWGPDPAAA	TRAV12-3*01	TRAJ12*01	CAMRGDSSYKLIF	TRBV12-4*01	TRBJ2-4*01	CASSLWEKLAKNIQYF	6.9	30.25	19.82
5nht	human	1	A*02:01	ELAGIGILTV	TRAV12-2*02	TRAJ45*01	CAVGGGADGLTF	TRBV19*01	TRBJ2-2*01	CASSQGLAGAGELFF	2.13	2.66	3.03
3qdg	human	1	A*02:01	ELAGIGILTV	TRAV12-2*01	TRAJ23*01	CAVNFGGGKLIF	TRBV6-4*01	TRBJ1-1*01	CASSLSFGTEAFF	2.35	3.44	4.53
3hg1	human	1	A*02:01	ELAGIGILTV	TRAV12-2*01	TRAJ27*01	CAVNVAGKSTF	TRBV30*01	TRBJ2-2*01	CAWSETGLGTGELFF	4.08	4.47	5.98
5e9d	human	1	A*02:01	ELAGIGILTV	TRAV12-2*02	TRAJ24*02	CAVTKYSWGKLQF	TRBV6-5*01	TRBJ2-7*01	CASRPGWMAGGVELYF	4.36	4.87	48.16
3qdm	human	1	A*02:01	ELAGIGILTV	TRAV35*01	TRAJ49*01	CAGGTGNQFYF	TRBV10-3*01	TRBJ1-5*01	CAISEVGVGQPQHF	6.67	5.35	4.04
5e6i	human	1	A*02:01	GILGFVFTL	TRAV35*01	TRAJ37*02	CAGPGGSSNTGKLIF	TRBV27*01	TRBJ2-2*01	CASSLIYPGELFF	5.87	6.7	6.59
5isz	human	1	A*02:01	GILGFVFTL	TRAV24*02	TRAJ27*01	CAFDTNAGKSTF	TRBV19*01	TRBJ2-7*01	CASSIFGQREQYF	4.44	12.81	13.98
5tez	human	1	A*02:01	GILGFVFTL	TRAV13-1*02	TRAJ54*01	CAASFIIQGAQKLVF	TRBV27*01	TRBJ1-1*01	CASSLLGGWSEAFF	4.67	2.03	5.32
1oga	human	1	A*02:01	GILGFVFTL	TRAV27*01	TRAJ42*01	CAGAGSQGNLIF	TRBV19*01	TRBJ2-7*01	CASSSRSSYEQYF	6.65	7.14	27.02
5jhd	human	1	A*02:01	GILGFVFTL	TRAV38-2/DV8*01	TRAJ52*01	CAWGVNAGGTSYGKLTF	TRBV19*01	TRBJ1-2*01	CASSIGVYGYTF	5.53	2.77	18.7
3o4l	human	1	A*02:01	GLCTLVAML	TRAV5*01	TRAJ31*01	CAEDNNARLMF	TRBV20-1*01	TRBJ1-2*01	CSARDGTGNGYTF	3.5	13.89	26.18
6tro	human	1	A*02:01	GVYDGREHTV	TRAV10*01	TRAJ6*01	CVVNHSGGSYIPTF	TRBV28*01	TRBJ2-7*01	CASSFLMTSGDPYEQYF	9.13	7.59	8.35
6vrn	human	1	A*02:01	HMTEVVRHC	TRAV38-1*01	TRAJ28*01	CAFMGYSGAGSYQLTF	TRBV10-3*01	TRBJ1-6*01	CAISELVTGDSPLHF	11.74	15.38	33.77
6vrm	human	1	A*02:01	HMTEVVRHC	TRAV12-1*01	TRAJ13*02	CVVQPGGYQKVTF	TRBV6-1*01	TRBJ2-7*01	CASSEGLWQVGDEQYF	2.73	5.44	20.93
6vqo	human	1	A*02:01	HMTEVVRHC	TRAV12-3*01	TRAJ12*01	CAMSGLKEDSSYKLIF	TRBV27*01	TRBJ2-3*01	CASSIQQGADTQYF	6.34	20.06	22.72
5men	human	1	A*02:01	ILAKFLHWL	TRAV22*01	TRAJ40*01	CAVDSATSGTYKYIF	TRBV6-5*01	TRBJ1-1*01	CASSYQGTEAFF	5.47	1.79	1.84
5yxn	human	1	A*02:01	KLVALGINAV	TRAV38-2/DV8*01	TRAJ30*01	CAYGEDDKIIF	TRBV25-1*01	TRBJ2-7*01	CASRRGPYEQYF	3.05	3.36	23.66
3pwp	human	1	A*02:01	LGYGFVNYI	TRAV12-2*02	TRAJ24*02	CAVTTDSWGKLQF	TRBV6-5*01	TRBJ2-7*01	CASRPGLAGGRPEQYF	4.8	4.9	5.5
1ao7	human	1	A*02:01	LLFGYPVYV	TRAV12-2*02	TRAJ24*02	CAVTTDSWGKLQF	TRBV6-5*01	TRBJ2-7*01	CASRPGLAGGRPEQYF	4.89	6.23	6.4
1bd2	human	1	A*02:01	LLFGYPVYV	TRAV29/DV5*01	TRAJ54*01	CAAMEGAQKLVF	TRBV6-5*01	TRBJ2-7*01	CASSYPGGGFYEQYF	4.92	6.27	3.99
3h9s	human	1	A*02:01	MLWGYLQYV	TRAV12-2*02	TRAJ24*02	CAVTTDSWGKLQF	TRBV6-5*01	TRBJ2-7*01	CASRPGLAGGRPEQYF	5.51	6.58	6.68
6amu	human	1	A*02:01	MMWDRGLGMM	TRAV12-2*01	TRAJ23*01	CAVNFGGGKLIF	TRBV6-4*01	TRBJ1-1*01	CASSLSFGTEAFF	3.38	2.86	3.56
5c0a	human	1	A*02:01	MVWGPDPLYV	TRAV12-3*01	TRAJ12*01	CAMRGDSSYKLIF	TRBV12-4*01	TRBJ2-4*01	CASSLWEKLAKNIQYF	2.41	30.89	24.93
5d2n	human	1	A*02:01	NLVPMVATV	TRAV26-2*01	TRAJ43*01	CILDNNNDMRF	TRBV7-6*01	TRBJ1-4*01	CASSLAPGTTNEKLFF	4.98	16.07	4.34
3gsn	human	1	A*02:01	NLVPMVATV	TRAV24*02	TRAJ49*01	CARNTGNQFYF	TRBV6-5*01	TRBJ1-2*01	CASSPVTGGIYGYTF	2.4	17.47	6.24
5d2l	human	1	A*02:01	NLVPMVATV	TRAV24*01	TRAJ49*01	CAFITGNQFYF	TRBV7-2*02	TRBJ2-5*01	CASSQTQLWETQYF	3.01	19.87	18.68
7n1e	human	1	A*02:01	RLQSLQTYV	TRAV16*01	TRAJ39*01	CALSGFNNAGNMLTF	TRBV11-2*01	TRBJ2-3*01	CASSLGGAGGADTQYF	8.07	22.91	26.8
6rsy	human	1	A*02:01	RMFPNAPYL	TRAV26-1*01	TRAJ40*01	CIGGGTTSGTYKYIF	TRBV7-9*03	TRBJ2-5*01	CASSLGFGRDVMRF	1.92	22.85	3.27
5c0b	human	1	A*02:01	RQFGPDFPTI	TRAV12-3*01	TRAJ12*01	CAMRGDSSYKLIF	TRBV12-4*01	TRBJ2-4*01	CASSLWEKLAKNIQYF	5.78	31.69	32.11
5c0c	human	1	A*02:01	RQFGPDWIVA	TRAV12-3*01	TRAJ12*01	CAMRGDSSYKLIF	TRBV12-4*01	TRBJ2-4*01	CASSLWEKLAKNIQYF	6.16	31.25	25.45
5c08	human	1	A*02:01	RQWGPDPAAV	TRAV12-3*01	TRAJ12*01	CAMRGDSSYKLIF	TRBV12-4*01	TRBJ2-4*01	CASSLWEKLAKNIQYF	6.05	31.62	27.46
5nmg	human	1	A*02:01	SLFNTIAVL	TRAV12-2*01	TRAJ41*01	CAVRTNSGYALNF	TRBV5-6*01	TRBJ2-7*01	CASSDTVSYEQYF	3.81	2.76	22.58
2bnr	human	1	A*02:01	SLLMWITQC	TRAV21*01	TRAJ6*01	CAVRPTSGGSYIPTF	TRBV6-5*01	TRBJ2-2*01	CASSYVGNTGELFF	4.57	5.96	7.78
6rpb	human	1	A*02:01	SLLMWITQV	TRAV12-2*01	TRAJ6*01	CAVKSGGSYIPTF	TRBV6-5*01	TRBJ2-1*01	CASSYLNRDSALDF	5.64	7.82	23.41
6rp9	human	1	A*02:01	SLLMWITQV	TRAV12-2*01	TRAJ49*01	CALTRGPGNQFYF	TRBV7-6*01	TRBJ1-1*01	CASSSPGGVSTEAFF	5.67	23.64	20.27
6rpa	human	1	A*02:01	SLLMWITQV	TRAV3*01	TRAJ28*01	CAVRDINSGAGSYQLTF	TRBV29-1*01	TRBJ2-3*01	CSVGGSGGADTQYF	6.49	20.16	27.44
5nme	human	1	A*02:01	SLYNTVATL	TRAV12-2*01	TRAJ41*01	CAVRTNSGYALNF	TRBV5-6*01	TRBJ2-7*01	CASSDTVSYEQYF	3.86	2.81	21.82
6am5	human	1	A*02:01	SMLGIGIVPV	TRAV12-2*01	TRAJ23*01	CAVNFGGGKLIF	TRBV6-4*01	TRBJ1-1*01	CASSLSFGTEAFF	2.54	4.49	6.82
5eu6	human	1	A*02:01	YLEPGPVTV	TRAV21*01	TRAJ53*01	CAVLSSGGSNYKLTF	TRBV7-3*01	TRBJ2-3*01	CASSFIGGTDTQYF	3.29	9.43	6.02
5c09	human	1	A*02:01	YLGGPDFPTI	TRAV12-3*01	TRAJ12*01	CAMRGDSSYKLIF	TRBV12-4*01	TRBJ2-4*01	CASSLWEKLAKNIQYF	2.71	26.58	29.18
7n1f	human	1	A*02:01	YLQPRTFLL	TRAV12-2*01	TRAJ30*01	CAVNRDDKIIF	TRBV7-9*01	TRBJ2-7*01	CASSPDIEQYF	3.51	24.63	3.21
7n6e	human	1	A*02:01	YLQPRTFLL	TRAV12-1*01	TRAJ43*01	CVVNRNNDMRF	TRBV19*01	TRBJ2-2*01	CAGQVTNTGELFF	2.02	4.18	3.17
5c07	human	1	A*02:01	YQFGPDFPIA	TRAV12-3*01	TRAJ12*01	CAMRGDSSYKLIF	TRBV12-4*01	TRBJ2-4*01	CASSLWEKLAKNIQYF	5.93	31.4	23.51
5wkh	human	1	A*11:01	GTSGSPIINR	TRAV30*01	TRAJ39*01	CGLGDAGNMLTF	TRBV11-2*01	TRBJ1-2*01	CASSLGQGLLYGYTF	2.02	10.71	18.71
3vxm	human	1	A*24:02	RFPLTFGWCF	TRAV8-3*01	TRAJ28*01	CAVGAPSGAGSYQLTF	TRBV4-1*01	TRBJ2-7*01	CASSPTSGIYEQYF	5.19	20.74	28.74
3vxs	human	1	A*24:02	RYPLTLGWCF	TRAV21*01	TRAJ12*01	CAVRMDSSYKLIF	TRBV7-9*01	TRBJ2-2*01	CASSSWDTGELFF	1.42	3.5	2.47
6avg	human	1	B*07:02	APRGPHGGAASGL	TRAV4*01	TRAJ8*01	CLVVDQKLVF	TRBV9*01	TRBJ2-1*01	CASSGGHTGSNEQFF	5.9	27.09	21.56
6avf	human	1	B*07:02	APRGPHGGAASGL	TRAV4*01	TRAJ21*01	CLVGEILDNFNKFYF	TRBV28*01	TRBJ2-3*01	CASSQRQEGDTQYF	5.83	7.73	8.26
6vmx	human	1	B*07:02	RPPIFIRRL	TRAV24*02	TRAJ37*01	CAFGSSNTGKLIF	TRBV4-1*01	TRBJ1-2*01	CASSQDLFTGGYTF	2.68	11.03	18.37
1mi5	human	1	B*08:01	FLRGRAYGL	TRAV26-2*01	TRAJ52*01	CILPLAGGTSYGKLTF	TRBV7-8*01	TRBJ2-7*01	CASSLGQAYEQYF	6.64	16.34	33.22
3ffc	human	1	B*08:01	FLRGRAYGL	TRAV14/DV4*01	TRAJ49*01	CAMREDTGNQFYF	TRBV11-2*01	TRBJ2-3*01	CASSFTWTSGGATDTQYF	6.59	4.28	6.61
3sjv	human	1	B*08:01	FLRGRAYGL	TRAV12-1*01	TRAJ23*01	CVVRAGKLIF	TRBV6-2*01	TRBJ2-4*01	CASGQGNFDIQYF	4.62	8.81	16.29
4qrp	human	1	B*08:01	HSKKKCDEL	TRAV9-2*01	TRAJ43*01	CALSDPVNDMRF	TRBV11-2*01	TRBJ1-5*01	CASSLRGRGDQPQHF	2.79	25.53	23.27
4g9f	human	1	B*27:05	KRWIIMGLNK	TRAV14/DV4*02	TRAJ21*01	CAMRDLRDNFNKFYF	TRBV6-5*01	TRBJ1-1*01	CASREGLGGTEAFF	9.55	13.88	49.05
3mv7	human	1	B*35:01	HPVGEADYFEY	TRAV20*01	TRAJ58*01	CAVQDLGTSGSRLTF	TRBV9*01	TRBJ2-2*01	CASSARSGELFF	3.87	26.46	27.03
6bj2	human	1	B*35:01	IPLTEEAEL	TRAV19*01	TRAJ53*01	CALSHNSGGSNYKLTF	TRBV5-4*01	TRBJ2-5*01	CASSFRGGKTQYF	6.04	9.59	40.55
4jrx	human	1	B*35:08	LPEPLPQGQLTAY	TRAV19*01	TRAJ34*01	CALSGFYNTDKLIF	TRBV6-1*01	TRBJ1-1*01	CASPGETEAFF	7.66	1.09	6.34
6mtm	human	1	B*37:01	FEDLRVLSF	TRAV30*01	TRAJ13*01	CGTERSGGYQKVTF	TRBV19*01	TRBJ1-1*01	CASSMSAMGTEAFF	2.49	5.28	3.14
3dxa	human	1	B*44:05	EENLLDFVRF	TRAV26-1*02	TRAJ13*02	CIVWGGYQKVTF	TRBV7-9*01	TRBJ2-1*01	CASRYRDDSYNEQFF	4.18	5.05	27.26
3kpr	human	1	B*44:05	EEYLKAWTF	TRAV26-2*01	TRAJ52*01	CILPLAGGTSYGKLTF	TRBV7-8*01	TRBJ2-7*01	CASSLGQAYEQYF	6.28	33.43	33.18
3kps	human	1	B*44:05	EEYLQAFTY	TRAV26-2*01	TRAJ52*01	CILPLAGGTSYGKLTF	TRBV7-8*01	TRBJ2-7*01	CASSLGQAYEQYF	6.68	17.15	30.06
4mji	human	1	B*51:01	TAFTIPSI	TRAV17*01	TRAJ22*01	CATDDDSARQLTF	TRBV7-3*01	TRBJ2-2*01	CASSLTGGGELFF	1.97	1.19	8.42
2ypl	human	1	B*57:06	KAFSPEVIPMF	TRAV5*01	TRAJ13*01	CAVSGGYQKVTF	TRBV19*01	TRBJ1-2*01	CASTGSYGYTF	3.76	9.19	5.89
6uon	human	1	C*08:02	GADGVGKSAL	TRAV12-2*01	TRAJ12*01	CAAAMDSSYKLIF	TRBV10-2*01	TRBJ1-1*01	CASSDPGTEAFF	8.03	9.98	8.91
4p4k	human	2	DPA1*01:12,DPB1*141:01	AFWIDLFETIG	TRAV9-2*01	TRAJ28*01	CALSLYSGAGSYQLTF	TRBV5-1*01	TRBJ2-5*01	CASSLAQGGETQYF	5.18	2.28	3.73
4grl	human	2	DQA1*01:02,DQB1*05:01	LMLFAKDVVSR	TRAV13-1*02	TRAJ48*01	CAASSFGNEKLTF	TRBV7-3*01	TRBJ2-3*01	CATSALGDTQYF	6.88	8.24	6.35
4may	human	2	DQA1*01:02,DQB1*05:01	LVHFVRDFAQL	TRAV13-1*02	TRAJ48*01	CAASSFGNEKLTF	TRBV7-3*01	TRBJ2-3*01	CATSALGDTQYF	5.37	6.74	5.01
3pl6	human	2	DQA1*01:02,DQB1*05:01	VVHFFKNIVTP	TRAV13-1*02	TRAJ48*01	CAASSFGNEKLTF	TRBV7-3*01	TRBJ2-3*01	CATSALGDTQYF	5.75	4.99	4.16
6py2	human	2	DQA1*02:01,DQB1*02:01	APFSEQEQPVL	TRAV9-2*04	TRAJ57*01	CASPQGGSEKLVF	TRBV11-2*01	TRBJ1-1*01	CASSSGGWGGGTEAFF	5.45	6.38	4.37
6px6	human	2	DQA1*02:01,DQB1*02:01	APFSEQEQPVL	TRAV21*01	TRAJ31*01	CAVHTGARLMF	TRBV7-3*01	TRBJ2-3*01	CASSHGASTDTQYF	3.9	2.81	3.33
6dfx	human	2	DQA1*03:01,DQB1*03:02	EELYLVAGEEG	TRAV17*01	TRAJ23*01	CATDAGYNQGGKLIF	TRBV5-1*01	TRBJ1-3*01	CASSAGNTIYF	4.07	4.17	7.63
5ks9	human	2	DQA1*03:01,DQB1*03:02	GEGSFQPSQEN	TRAV20*01	TRAJ39*01	CAVALNNNAGNMLTF	TRBV9*01	TRBJ2-3*01	CASSVAPGSDTQYF	2.28	1.96	2.16
4gg6	human	2	DQA1*03:01,DQB1*03:02	GEGSFQPSQEN	TRAV26-2*01	TRAJ45*01	CILRDGRGGADGLTF	TRBV9*01	TRBJ2-7*01	CASSVAVSAGTYEQYF	2.53	2.66	10.29
4z7u	human	2	DQA1*03:01,DQB1*03:02	GEGSFQPSQEN	TRAV26-2*01	TRAJ49*01	CILRDRSNQFYF	TRBV9*01	TRBJ2-5*01	CASSTTPGTGTETQYF	1.9	1.66	4.41
4z7v	human	2	DQA1*03:01,DQB1*03:02	GEGSFQPSQEN	TRAV26-2*01	TRAJ54*01	CILRDSRAQKLVF	TRBV9*01	TRBJ2-7*01	CASSAGTSGEYEQYF	2.35	2.0	4.12
4z7w	human	2	DQA1*03:01,DQB1*03:02	GEGSFQPSQEN	TRAV8-3*01	TRAJ36*01	CAVGETGANNLFF	TRBV6-1*01	TRBJ2-1*01	CASSEARRYNEQFF	2.92	4.86	1.71
6u3n	human	2	DQA1*05:01,DQB1*02:01	APMPMPELPYP	TRAV8-3*01	TRAJ33*01	CAVGAGSNYQLIW	TRBV5-5*01	TRBJ2-1*01	CASSLEGQGASEQFF	3.2	4.52	4.53
4ozf	human	2	DQA1*05:01,DQB1*02:01	APQPELPYPQP	TRAV26-1*01	TRAJ54*01	CIAFQGAQKLVF	TRBV7-2*01	TRBJ2-3*01	CASSFRALAADTQYF	2.96	7.62	3.67
4ozi	human	2	DQA1*05:01,DQB1*02:01	QPFPQPELPYP	TRAV4*01	TRAJ4*01	CLVGDGGSFSGGYNKLIF	TRBV20-1*01	TRBJ2-5*01	CSAGVGGQETQYF	5.56	5.11	6.54
6u3o	human	2	DQA1*05:01,DQB1*02:01	VVQSELPYPEG	TRAV26-1*01	TRAJ54*01	CIAFQGAQKLVF	TRBV7-2*01	TRBJ2-3*01	CASSFRALAADTQYF	3.03	20.29	5.43
5ksb	human	2	DQA1*05:01,DQB1*03:02	GPQQSFPEQEA	TRAV20*01	TRAJ6*01	CAVQASGGSYIPTF	TRBV9*01	TRBJ2-3*01	CASSNRGLGTDTQYF	2.47	1.57	3.23
5ksa	human	2	DQA1*05:01,DQB1*03:02	QPQQSFPEQEA	TRAV20*01	TRAJ33*01	CAVQFMDSNYQLIW	TRBV9*01	TRBJ2-7*01	CASSVAGTPSYEQYF	3.97	3.9	3.46
2iam	human	2	DRA*01:01,DRB1*01:01	LIGILNAAKVP	TRAV22*01	TRAJ54*01	CAALIQGAQKLVF	TRBV6-6*01	TRBJ1-3*01	CASTYHGTGYF	3.27	2.02	1.93
4e41	human	2	DRA*01:01,DRB1*01:01	LIGILNAAKVP	TRAV22*01	TRAJ18*01	CAVDRGSTLGRLYF	TRBV5-8*01	TRBJ2-5*01	CASSQIRETQYF	2.76	1.83	3.08
1j8h	human	2	DRA*01:01,DRB1*04:01	KYVKQNTLKLA	TRAV8-4*01	TRAJ48*01	CAVSESPFGNEKLTF	TRBV28*01	TRBJ1-2*01	CASSSTGLPYGYTF	4.39	2.42	2.4
3o6f	human	2	DRA*01:01,DRB1*04:01	SWGAEGQRPGF	TRAV26-2*01	TRAJ32*01	CTVYGGATNKLIF	TRBV20-1*01	TRBJ1-6*01	CSARGGSYNSPLHF	3.93	2.68	1.9
6cql	human	2	DRA*01:01,DRB1*11:01	FYKTLRAEQAS	TRAV24*02	TRAJ17*01	CAFKAAGNKLTF	TRBV2*01	TRBJ2-1*01	CASSRLAGGMDEQFF	2.63	21.79	49.52
4h1l	human	2	DRA*01:01,DRB3*03:01	HIRCNIPKRIS	TRAV8-3*01	TRAJ37*01	CAVGASGNTGKLIF	TRBV19*01	TRBJ2-2*01	CASSLRDGYTGELFF	3.34	1.66	1.59
1zgl	human	2	DRA*01:01,DRB5*01:01	FFKNIVTPRTP	TRAV9-2*01	TRAJ12*01	CALSGGDSSYKLIF	TRBV5-1*01	TRBJ1-1*01	CASSLADRVNTEAFF	3.61	1.84	10.51
7jwj	mouse	1	H2Db	ASNENMETM	TRAV4-4/DV10*01	TRAJ37*01	CAAVTGNTGKLIF	TRBV17*01	TRBJ1-1*01	CASSRGTIHSNTEVFF	8.6	25.94	16.93
5m02	mouse	1	H2Db	KAPFNFATM	TRAV14D-1*01	TRAJ48*01	CAALYGNEKITF	TRBV13-3*01	TRBJ2-4*01	CASSDAGGRNTLYF	3.5	4.69	4.97
6g9q	mouse	1	H2Db	KAPYDYAPI	TRAV14D-1*01	TRAJ48*01	CAALYGNEKITF	TRBV13-3*01	TRBJ2-4*01	CASSDAGGRNTLYF	3.48	4.57	18.46
5wlg	mouse	1	H2Db	SQLLNAKYL	TRAV8-2*01	TRAJ26*01	CATVYAQGLTF	TRBV13-3*01	TRBJ2-2*01	CASSDWGDTGQLYF	4.35	4.58	14.73
3pqy	mouse	1	H2Db	SSLENFRAYV	TRAV21/DV12*01	TRAJ53*01	CILSGGSNYKLTF	TRBV29*01	TRBJ2-7*01	CASSFGREQYF	3.23	4.66	5.79
5ivx	mouse	1	H2Dd	RGPGRAFVTI	TRAV14-3*02	TRAJ38*01	CAASASFGDNSKLIW	TRBV29*01	TRBJ1-1*01	CASSLGHTEVFF	3.64	2.74	2.02
1mwa	mouse	1	H2Kb	EQYKFYSV	TRAV9-4*01	TRAJ35*02	CAVSGFASALTF	TRBV13-2*01	TRBJ2-4*01	CASGGGGTLYF	3.89	3.48	3.54
1fo0	mouse	1	H2Kb	INFDFNTI	TRAV16*01	TRAJ32*02	CAMRGDYGGSGNKLIF	TRBV1*01	TRBJ1-3*01	CTCSADRVGNTLYF	4.85	4.75	6.15
1kj2	mouse	1	H2Kb	KVITFIDL	TRAV14-1*01	TRAJ15*01	CAARYQGGRALIF	TRBV1*01	TRBJ2-3*01	CTCSAAPDWGASAETLYF	6.79	5.71	7.6
1nam	mouse	1	H2Kb	RGYVYQGL	TRAV16*01	TRAJ32*02	CAMRGDYGGSGNKLIF	TRBV1*01	TRBJ1-3*01	CTCSADRVGNTLYF	4.98	4.67	4.95
1g6r	mouse	1	H2Kb	SIYRYYGL	TRAV9-4*01	TRAJ35*02	CAVSGFASALTF	TRBV13-2*01	TRBJ2-4*01	CASGGGGTLYF	3.34	3.8	40.38
2ol3	mouse	1	H2Kb	SQYYYNSL	TRAV16*01	TRAJ32*02	CAMRGDYGGSGNKLIF	TRBV1*01	TRBJ1-3*01	CTCSADRVGNTLYF	3.65	5.41	4.99
3tpu	mouse	1	H2Ld	FLSPFWFDI	TRAV9D-3*01	TRAJ58*01	CAVSAKGTGSKLSF	TRBV13-1*02	TRBJ2-2*01	CASSDAPGQLYF	2.8	3.82	3.76
4n0c	mouse	1	H2Ld	MPAGRPWDL	TRAV9D-3*01	TRAJ58*01	CAVSAKGTGSKLSF	TRBV13-1*02	TRBJ2-2*01	CASSDAPGQLYF	3.72	4.86	4.92
3tfk	mouse	1	H2Ld	QLSDVPMDL	TRAV9D-3*01	TRAJ58*01	CAVSAKGTGSKLSF	TRBV13-1*02	TRBJ2-2*01	CASSDAPGQLYF	3.9	5.14	4.89
2oi9	mouse	1	H2Ld	QLSPFPFDL	TRAV9-4*01	TRAJ35*02	CAVSGFASALTF	TRBV13-2*01	TRBJ2-4*01	CASGGGGTLYF	4.13	2.71	2.75
3tf7	mouse	1	H2Ld	QLSPFPFDL	TRAV9D-3*01	TRAJ58*01	CAVSAKGTGSKLSF	TRBV13-1*02	TRBJ2-2*01	CASSDAPGQLYF	4.53	45.24	3.87
4mvb	mouse	1	H2Ld	QPAEGGFQL	TRAV9D-3*01	TRAJ58*01	CAVSAKGTGSKLSF	TRBV13-1*02	TRBJ2-2*01	CASSDAPGQLYF	2.54	3.2	2.24
4mxq	mouse	1	H2Ld	SPAPRPLDL	TRAV9D-3*01	TRAJ58*01	CAVSAKGTGSKLSF	TRBV13-1*02	TRBJ2-2*01	CASSDAPGQLYF	2.87	3.14	2.9
6l9l	mouse	1	H2Ld	SPSYAYHQF	TRAV21/DV12*01	TRAJ58*01	CILQGTGSKLSF	TRBV13-1*02	TRBJ2-7*01	CASSDGDYEQYF	4.2	11.69	26.58
4n5e	mouse	1	H2Ld	VPYMAEFGM	TRAV9D-3*01	TRAJ58*01	CAVSAKGTGSKLSF	TRBV13-1*02	TRBJ2-2*01	CASSDAPGQLYF	3.17	4.17	3.71
3c60	mouse	2	H2ABa,H2ABb	EAQKAKANKAV	TRAV6-3*01	TRAJ13*01	CAANSGTYQRF	TRBV13-2*01	TRBJ2-4*01	CASGDFWGDTLYF	4.08	3.98	48.35
3c5z	mouse	2	H2ABa,H2ABb	EAQKAKANKAV	TRAV6-7/DV9*03	TRAJ34*02	CALVISNTNKVVF	TRBV13-3*01	TRBJ1-3*01	CASIDSSGNTLYF	2.33	48.92	48.0
3rdt	mouse	2	H2ABa,H2ABb	EAQKAKANKAV	TRAV14D-3/DV8*02	TRAJ45*01	CAASKGADRLTF	TRBV13-2*01	TRBJ2-4*01	CASGDFWGDTLYF	3.83	4.6	2.72
6mnn	mouse	2	H2ABa,H2ABb	SYYGPKTSPVQ	TRAV14D-3/DV8*02	TRAJ52*01	CAASVTGANTGKLTF	TRBV13-2*01	TRBJ2-4*01	CASGDFWGDTLYF	3.83	3.89	4.58
6dfs	mouse	2	H2AGa,H2AGb	ERLYLVCGEEG	TRAV10*01	TRAJ53*01	CAASPSNSGGSNYKLTF	TRBV1*01	TRBJ2-7*01	CTCSAGLGYEQYF	2.67	4.11	2.56
6dfw	mouse	2	H2AGa,H2AGb	ERLYLVCGGEG	TRAV5D-4*04	TRAJ53*01	CAASRRGSGGSNYKLTF	TRBV13-2*04	TRBJ2-7*01	CASGGLGGDEQYF	3.1	3.32	4.31
3mbe	mouse	2	H2AGa,H2AGb	KRHGLDNYRGY	TRAV4-2*01	TRAJ32*02	CAAEDGGSGNKLIF	TRBV13-3*01	TRBJ1-3*01	CASSWDRAGNTLYF	2.08	2.67	4.28
1d9k	mouse	2	H2AKa,H2AKb	SHRGAIEWEGI	TRAV14D-2*01	TRAJ4*01	CAATGSFNKLTF	TRBV13-2*01	TRBJ2-1*01	CASGGQGRAEQFF	3.74	2.82	3.84
1u3h	mouse	2	H2AUa,H2AUb	RGGASQYRPSQ	TRAV14-3*01	TRAJ13*01	CAASANSGTYQRF	TRBV13-2*01	TRBJ2-7*01	CASGDAGGGYEQYF	3.17	2.13	2.31
2z31	mouse	2	H2AUa,H2AUb	RGGASQYRPSQ	TRAV6D-7*01	TRAJ48*01	CALSENYGNEKITF	TRBV13-2*01	TRBJ2-4*01	CASGDASGGNTLYF	1.98	7.15	9.99
4p2q	mouse	2	H2EKa,H2EKb	GLAYFRSSFKG	TRAV4D-4*03	TRAJ34*02	CAAEASNTNKVVF	TRBV26*01	TRBJ1-2*01	CASSLNNANSDYTF	2.64	1.41	2.88
4p2r	mouse	2	H2EKa,H2EKb	GVAFFLTPFKA	TRAV4D-4*03	TRAJ34*02	CAAEASNTNKVVF	TRBV26*01	TRBJ1-2*01	CASSLNNANSDYTF	2.88	1.08	1.48
3qiu	mouse	2	H2EKa,H2EKb	LIAYLKQATKG	TRAV4D-4*03	TRAJ16*01	CAAEPSSGQKLVF	TRBV26*01	TRBJ1-2*01	CASSLNNANSDYTF	0.71	1.08	1.69
3qib	mouse	2	H2EKa,H2EKb	LIAYLKQATKG	TRAV4D-4*02	TRAJ56*01	CAALRATGGNNKLTF	TRBV26*01	TRBJ2-5*01	CASSLNWSQDTQYF	1.1	1.48	1.77
4p2o	mouse	2	H2EKa,H2EKb	PLAFFSSAIKG	TRAV4D-4*02	TRAJ56*01	CAALRATGGNNKLTF	TRBV26*01	TRBJ2-5*01	CASSLNWSQDTQYF	2.3	1.7	2.45
6bga	mouse	2	H2EKa,H2EKb	SLSFFSSSIKR	TRAV4D-4*02	TRAJ56*01	CAALRATGGNNKLTF	TRBV26*01	TRBJ2-5*01	CASSLNWSQDTQYF	2.46	2.0	2.28
