## Supplementary Table 3 for "Structure-based prediction of T cell receptor:peptide-MHC interactions"

organism	mhc	peplen	peptide
human	A*02:01	9	FLVFDSHYL
human	A*02:01	9	GMYQGVADV
human	A*02:01	9	ILIAWNPLM
human	A*02:01	9	LLADAYRGV
human	A*02:01	9	LTISGIYRV
human	A*02:01	9	RLQTEIRNV
human	A*02:01	9	SLWLPTASI
human	A*02:01	9	TLILKLPSV
human	A*02:01	9	YIDAPQVAI
human	A*02:01	10	ALHYPKDIFL
human	A*02:01	10	ALYPSLGSTI
human	A*02:01	10	FLNWGTTKSL
human	A*02:01	10	GLFPSQMKHA
human	A*02:01	10	KLALPAAVSL
human	A*02:01	10	NLSPGPVGYL
human	A*02:01	10	SLALGLESQV
human	A*02:01	10	SLWISSVERL
human	A*02:01	10	TLTISGIYRV
mouse	H2Db	9	AIPRNILLL
mouse	H2Db	9	ASLPNVDIL
mouse	H2Db	9	KAYSVGHPM
mouse	H2Db	9	KSMSHMNSM
mouse	H2Db	9	SAIPMICGM
mouse	H2Db	9	STIRDGPAL
mouse	H2Db	9	TSGENAVSI
mouse	H2Db	9	VATTNLDYI
mouse	H2Db	9	YTTTNTLFI
mouse	H2Db	10	AASLPNVDIL
mouse	H2Db	10	ASLPNVDILT
mouse	H2Db	10	KSALNKATKL
mouse	H2Db	10	LAIPRNILLL
mouse	H2Db	10	QTEIRNVESF
mouse	H2Db	10	RLLLNFESCI
mouse	H2Db	10	TEIRNVESFL
mouse	H2Db	10	YLVPIKSDEM
mouse	H2Db	10	YQGVADVATL
