## Supplementary Table 2 for "Structure-based prediction of T cell receptor:peptide-MHC interactions"

organism	mhc	wt_peptide	va	ja	cdr3a	vb	jb	cdr3b	wt_binding_score
human	A*02:01	YLQPRTFLL	TRAV12-1*01	TRAJ15*01	CVVNEEDALIF	TRBV20-1*01	TRBJ2-2*01	CSVSRDRNTGELFF	-3.236
human	A*02:01	YLQPRTFLL	TRAV12-1*01	TRAJ30*01	CVVNKDDKIIF	TRBV7-8*01	TRBJ2-2*01	CALSDQNTGELFF	-3.537
human	A*02:01	YLQPRTFLL	TRAV12-1*01	TRAJ30*01	CVVNKEDKIIF	TRBV13*01	TRBJ2-2*01	CATLTDRNTGELFF	-3.563
human	A*02:01	YLQPRTFLL	TRAV12-1*01	TRAJ30*01	CVVNRDDKIIF	TRBV4-3*01	TRBJ1-1*01	CASSHRNTLEAFF	-3.592
human	A*02:01	YLQPRTFLL	TRAV12-1*01	TRAJ30*01	CVVNRDDKIIF	TRBV7-9*01	TRBJ1-1*01	CASGHPNDLKAFF	-1.551
human	A*02:01	YLQPRTFLL	TRAV12-1*01	TRAJ31*01	CVVNHLDRLMF	TRBV7-9*01	TRBJ2-1*01	CASSHDISLFF	-0.401
human	A*02:01	YLQPRTFLL	TRAV12-1*01	TRAJ31*01	CVVNKEDRLMF	TRBV30*01	TRBJ2-2*01	CAFGQQNTGELFF	-2.908
human	A*02:01	YLQPRTFLL	TRAV12-1*01	TRAJ31*01	CVVNKEDRLMF	TRBV5-1*01	TRBJ2-2*01	CASGDTNTGELFF	-2.9
human	A*02:01	YLQPRTFLL	TRAV12-1*01	TRAJ31*01	CVVNKEDRLMF	TRBV7-8*01	TRBJ2-2*01	CASHSDRNTGELFF	-0.987
human	A*02:01	YLQPRTFLL	TRAV12-1*01	TRAJ31*01	CVVNVRDRLMF	TRBV7-9*01	TRBJ1-1*01	CASTDDIEAFF	-0.259
human	A*02:01	YLQPRTFLL	TRAV12-1*01	TRAJ34*01	CVVNEADKLIF	TRBV9*01	TRBJ2-2*01	CASSEQNTGELFF	-3.601
human	A*02:01	YLQPRTFLL	TRAV12-1*01	TRAJ34*01	CVVNEEDKLIF	TRBV7-9*01	TRBJ2-2*01	CAGSTSLTGELFF	-1.467
human	A*02:01	YLQPRTFLL	TRAV12-1*01	TRAJ34*01	CVVNEGDKLIF	TRBV7-9*01	TRBJ2-2*01	CASANPDTGELFF	-1.981
human	A*02:01	YLQPRTFLL	TRAV12-1*01	TRAJ34*01	CVVNGNTDKLIF	TRBV7-9*01	TRBJ2-1*01	CASNEQNSNEQFF	-2.446
human	A*02:01	YLQPRTFLL	TRAV12-1*01	TRAJ34*01	CVVNKGDKLIF	TRBV7-9*01	TRBJ1-1*01	CASSPDIEAFF	-0.106
human	A*02:01	YLQPRTFLL	TRAV12-1*01	TRAJ34*01	CVVNSFDKLIF	TRBV7-9*01	TRBJ2-7*01	CASSLEIEQYF	-0.821
human	A*02:01	YLQPRTFLL	TRAV12-1*01	TRAJ34*01	CVVNYDTDKLIF	TRBV2*01	TRBJ2-2*01	CATGGLNTGELFF	-3.087
human	A*02:01	YLQPRTFLL	TRAV12-1*01	TRAJ39*01	CVVNNAGNMLTF	TRBV15*01	TRBJ2-2*01	CATQNLNTGELFF	-2.567
human	A*02:01	YLQPRTFLL	TRAV12-1*01	TRAJ43*01	CVVNALDDMRF	TRBV7-8*01	TRBJ2-1*01	CASSLGYEQFF	-0.895
human	A*02:01	YLQPRTFLL	TRAV12-1*01	TRAJ43*01	CVVNDEDDMRF	TRBV4-3*01	TRBJ2-2*01	CASSDRNTGELFF	-4.027
human	A*02:01	YLQPRTFLL	TRAV12-1*01	TRAJ43*01	CVVNDLDDMRF	TRBV7-9*01	TRBJ2-7*01	CASSPDSEQYF	-0.849
human	A*02:01	YLQPRTFLL	TRAV12-1*01	TRAJ43*01	CVVNEDNDMRF	TRBV6-1*01	TRBJ2-2*01	CAEQDLNTGELFF	-2.592
human	A*02:01	YLQPRTFLL	TRAV12-1*01	TRAJ43*01	CVVNEEDDMRF	TRBV2*01	TRBJ2-2*01	CARRGNQNTGELFF	-3.631
human	A*02:01	YLQPRTFLL	TRAV12-1*01	TRAJ43*01	CVVNGGNDMRF	TRBV2*01	TRBJ2-2*01	CASSDLNTGELFF	-2.743
human	A*02:01	YLQPRTFLL	TRAV12-1*01	TRAJ43*01	CVVNGKGDDMRF	TRBV7-8*01	TRBJ2-2*01	CAIASQNTGELFF	-2.736
human	A*02:01	YLQPRTFLL	TRAV12-1*01	TRAJ43*01	CVVNIFDDMRF	TRBV5-1*01	TRBJ2-2*01	CASSDSNTGELFF	-2.444
human	A*02:01	YLQPRTFLL	TRAV12-1*01	TRAJ43*01	CVVNKDDDMRF	TRBV28*01	TRBJ2-2*01	CASQDRNTGELFF	-2.967
human	A*02:01	YLQPRTFLL	TRAV12-1*01	TRAJ43*01	CVVNKMDDMRF	TRBV20-1*01	TRBJ2-2*01	CSARTDHNTGELFF	-2.172
human	A*02:01	YLQPRTFLL	TRAV12-1*01	TRAJ43*01	CVVNNEDDMRF	TRBV12-3*01	TRBJ2-2*01	CGSGIQNTGELFF	-2.366
human	A*02:01	YLQPRTFLL	TRAV12-1*01	TRAJ43*01	CVVNNNNDMRF	TRBV19*01	TRBJ2-2*01	CAGQYANTGELFF	-2.786
human	A*02:01	YLQPRTFLL	TRAV12-1*01	TRAJ43*01	CVVNNNNDMRF	TRBV6-5*01	TRBJ2-2*01	CAIEDLNTGELFF	-2.637
human	A*02:01	YLQPRTFLL	TRAV12-1*01	TRAJ43*01	CVVNNNNDMRF	TRBV7-8*01	TRBJ2-2*01	CAEEETNTGELFF	-3.348
human	A*02:01	YLQPRTFLL	TRAV12-1*01	TRAJ43*01	CVVNQYNDMRF	TRBV12-3*01	TRBJ2-2*01	CASFQDQNTGELFF	-0.775
human	A*02:01	YLQPRTFLL	TRAV12-1*01	TRAJ43*01	CVVNRDNDMRF	TRBV19*01	TRBJ2-2*01	CASMDLNTGELFF	-2.925
human	A*02:01	YLQPRTFLL	TRAV12-1*01	TRAJ43*01	CVVNRDNDMRF	TRBV5-1*01	TRBJ2-2*01	CASGEENTGELFF	-3.777
human	A*02:01	YLQPRTFLL	TRAV12-1*01	TRAJ43*01	CVVNRDNDMRF	TRBV7-2*01	TRBJ2-2*01	CAIGDLNTGELFF	-2.531
human	A*02:01	YLQPRTFLL	TRAV12-1*01	TRAJ43*01	CVVNREDDMRF	TRBV6-5*01	TRBJ2-2*01	CASSYRNTGELFF	-3.255
human	A*02:01	YLQPRTFLL	TRAV12-1*01	TRAJ43*01	CVVNRGDDMRF	TRBV7-9*01	TRBJ2-2*01	CASGSGNTGELFF	-2.444
human	A*02:01	YLQPRTFLL	TRAV12-1*01	TRAJ43*01	CVVNRKDDMRF	TRBV4-1*01	TRBJ2-2*01	CAIQDANTGELFF	-2.801
human	A*02:01	YLQPRTFLL	TRAV12-1*01	TRAJ43*01	CVVNRLDDMRF	TRBV5-5*01	TRBJ2-2*01	CATLGSNTGELFF	-2.853
human	A*02:01	YLQPRTFLL	TRAV12-1*01	TRAJ43*01	CVVNRNDDMRF	TRBV29-1*01	TRBJ2-2*01	CSAQWDRNTGELFF	-3.29
human	A*02:01	YLQPRTFLL	TRAV12-1*01	TRAJ43*01	CVVNRNNDMRF	TRBV15*01	TRBJ2-2*01	CATQDGNTGELFF	-1.649
human	A*02:01	YLQPRTFLL	TRAV12-1*01	TRAJ43*01	CVVNRNNDMRF	TRBV2*01	TRBJ2-2*01	CATQSDPNTGELFF	-0.684
human	A*02:01	YLQPRTFLL	TRAV12-1*01	TRAJ43*01	CVVNRQDDMRF	TRBV7-8*01	TRBJ2-2*01	CAAHDSNTGELFF	-2.512
human	A*02:01	YLQPRTFLL	TRAV12-1*01	TRAJ43*01	CVVNRRDDMRF	TRBV12-3*01	TRBJ2-2*01	CASTEGNTGELFF	-1.308
human	A*02:01	YLQPRTFLL	TRAV12-1*01	TRAJ45*01	CVVNRYDGLTF	TRBV20-1*01	TRBJ2-2*01	CSAGERNTGELFF	-0.156
human	A*02:01	YLQPRTFLL	TRAV12-1*01	TRAJ47*01	CVVNDGNKLVF	TRBV2*01	TRBJ2-2*01	CASQELDTGELFF	-2.891
human	A*02:01	YLQPRTFLL	TRAV12-1*01	TRAJ47*01	CVVNRADKLVF	TRBV7-9*01	TRBJ2-2*01	CASSDANTGELFF	-2.223
human	A*02:01	YLQPRTFLL	TRAV12-2*01	TRAJ30*01	CAVNEEDKIIF	TRBV7-9*01	TRBJ2-2*01	CALGSANTGELFF	-2.501
human	A*02:01	YLQPRTFLL	TRAV12-2*01	TRAJ30*01	CAVNRDDKIIF	TRBV7-9*01	TRBJ1-1*01	CASSLDIEAFF	-0.612
human	A*02:01	ELAGIGILTV	TRAV12-2*01	TRAJ13*01	CAVFSGGYQKVTF	TRBV27*01	TRBJ1-1*01	CASSLGINTEAFF	-1.48
human	A*02:01	ELAGIGILTV	TRAV12-2*01	TRAJ13*01	CAVNQSYQKVTF	TRBV4-3*01	TRBJ2-2*01	CASSRGVLTGELFF	-1.445
human	A*02:01	ELAGIGILTV	TRAV12-2*01	TRAJ17*01	CAVKNAGNKLTF	TRBV7-2*01	TRBJ2-7*01	CASSLNDFYEQYF	-0.889
human	A*02:01	ELAGIGILTV	TRAV12-2*01	TRAJ21*01	CAVNKDFNKFYF	TRBV6-3*01	TRBJ2-1*01	CASSAGGSNEQFF	-0.184
human	A*02:01	ELAGIGILTV	TRAV12-2*01	TRAJ21*01	CAVNSDNFNKFYF	TRBV27*01	TRBJ2-3*01	CASSAGGGGQYF	-0.486
human	A*02:01	ELAGIGILTV	TRAV12-2*01	TRAJ23*01	CAVTWGGKLIF	TRBV28*01	TRBJ1-1*01	CASSFQGLGTEAFF	-2.06
human	A*02:01	ELAGIGILTV	TRAV12-2*01	TRAJ27*01	CAVPGGKSTF	TRBV6-3*01	TRBJ1-5*01	CASSYGGNQPQHF	-1.714
human	A*02:01	ELAGIGILTV	TRAV12-2*01	TRAJ28*01	CAAGAGSYQLTF	TRBV6-3*01	TRBJ1-5*01	CASSQGQGQPQHF	-2.981
human	A*02:01	ELAGIGILTV	TRAV12-2*01	TRAJ30*01	CAVKGDDKIIF	TRBV4-2*01	TRBJ2-2*01	CASSQGILSGELFF	-1.366
human	A*02:01	ELAGIGILTV	TRAV12-2*01	TRAJ31*01	CAVLNARLMF	TRBV6-5*01	TRBJ2-5*01	CASSSGGARETQYF	-0.206
human	A*02:01	ELAGIGILTV	TRAV12-2*01	TRAJ31*01	CAVNNARLMF	TRBV27*01	TRBJ2-3*01	CASSPSGLAGGHTQYF	-1.312
human	A*02:01	ELAGIGILTV	TRAV12-2*01	TRAJ31*01	CAVNNARLMF	TRBV4-2*01	TRBJ1-1*01	CASRMGTGTEAFF	-1.8
human	A*02:01	ELAGIGILTV	TRAV12-2*01	TRAJ31*01	CAVNNARLMF	TRBV4-2*01	TRBJ2-7*01	CASSPSAQGNEQYF	-1.917
human	A*02:01	ELAGIGILTV	TRAV12-2*01	TRAJ32*01	CAVNAPSATNKLIF	TRBV6-5*01	TRBJ2-7*01	CASSYGEGSYEQYF	-1.787
human	A*02:01	ELAGIGILTV	TRAV12-2*01	TRAJ33*01	CAVSNYQLIW	TRBV11-1*01	TRBJ2-1*01	CASTSGDNEQFF	-0.826
human	A*02:01	ELAGIGILTV	TRAV12-2*01	TRAJ34*01	CALGNTDKLIF	TRBV7-8*01	TRBJ1-3*01	CASSAKGLGNTIYF	-1.383
human	A*02:01	ELAGIGILTV	TRAV12-2*01	TRAJ34*01	CAVKVADKLIF	TRBV27*01	TRBJ2-7*01	CASSSGALITVEQYF	-1.163
human	A*02:01	ELAGIGILTV	TRAV12-2*01	TRAJ35*01	CAVNRGFGNVLHC	TRBV19*01	TRBJ2-1*01	CASSSGGGGQFF	-1.399
human	A*02:01	ELAGIGILTV	TRAV12-2*01	TRAJ36*01	CAVSQTGANNLFF	TRBV28*01	TRBJ1-6*01	CASSPTGLGSPLHF	-0.913
human	A*02:01	ELAGIGILTV	TRAV12-2*01	TRAJ37*01	CAVGGTGKLIF	TRBV19*01	TRBJ2-7*01	CASGLSGDEQYF	-1.977
human	A*02:01	ELAGIGILTV	TRAV12-2*01	TRAJ39*01	CAANAGNMLTF	TRBV11-2*01	TRBJ1-1*01	CASSLGGGTEAFF	-1.743
human	A*02:01	ELAGIGILTV	TRAV12-2*01	TRAJ4*01	CAVGAGGYNKLIF	TRBV11-3*01	TRBJ2-2*01	CASSLGASAGELFF	-1.504
human	A*02:01	ELAGIGILTV	TRAV12-2*01	TRAJ42*01	CAVKRGSQGNLIF	TRBV28*01	TRBJ1-5*01	CASSLAWGQPQHF	-1.061
human	A*02:01	ELAGIGILTV	TRAV12-2*01	TRAJ43*01	CAVGMNNDMRF	TRBV19*01	TRBJ2-7*01	CASSTGGLAGEQYF	-2.01
human	A*02:01	ELAGIGILTV	TRAV12-2*01	TRAJ43*01	CAVKGNNDMRF	TRBV6-5*01	TRBJ2-7*01	CASSYSALAYEQYF	-1.543
human	A*02:01	ELAGIGILTV	TRAV12-2*01	TRAJ43*01	CAVNAGNDMRF	TRBV6-3*01	TRBJ1-2*01	CASSYGQGWGYTF	-0.937
human	A*02:01	ELAGIGILTV	TRAV12-2*01	TRAJ43*01	CAVNNNNDMRF	TRBV27*01	TRBJ1-1*01	CASSFQGLGTEAFF	-0.99
human	A*02:01	ELAGIGILTV	TRAV12-2*01	TRAJ43*01	CAVRNDMRF	TRBV28*01	TRBJ1-2*01	CASSPQGQGNGYTF	-0.173
human	A*02:01	ELAGIGILTV	TRAV12-2*01	TRAJ44*01	CAAGTASKLTF	TRBV28*01	TRBJ1-5*01	CASRLQGLGQPQHF	-3.001
human	A*02:01	ELAGIGILTV	TRAV12-2*01	TRAJ45*01	CAAGGGADGLTF	TRBV4-2*01	TRBJ2-3*01	CASSQTLVADTQYF	-1.483
human	A*02:01	ELAGIGILTV	TRAV12-2*01	TRAJ45*01	CAGGGGADGLTF	TRBV19*01	TRBJ2-2*01	CASSQGLAGAGELFF	-1.48
human	A*02:01	ELAGIGILTV	TRAV12-2*01	TRAJ45*01	CAGGGGGADGLTF	TRBV28*01	TRBJ1-5*01	CASTLTGLGQPQHF	-1.978
human	A*02:01	ELAGIGILTV	TRAV12-2*01	TRAJ45*01	CAPSGGGADGLTF	TRBV28*01	TRBJ1-1*01	CASSPIGYTEAFF	-1.413
human	A*02:01	ELAGIGILTV	TRAV12-2*01	TRAJ45*01	CAVGGGADGLTF	TRBV27*01	TRBJ2-7*01	CASSLGGLGGSEQYF	-1.101
human	A*02:01	ELAGIGILTV	TRAV12-2*01	TRAJ45*01	CAVGGGADGLTF	TRBV6-5*01	TRBJ2-7*01	CASSYSATGGEQYF	-1.432
human	A*02:01	ELAGIGILTV	TRAV12-2*01	TRAJ47*01	CAVNDGNKLVF	TRBV27*01	TRBJ1-5*01	CASSLSWNQPQHF	-1.24
human	A*02:01	ELAGIGILTV	TRAV12-2*01	TRAJ47*01	CAVNYGNKLVF	TRBV20-1*01	TRBJ1-1*01	CSASAGLAEAFF	-0.921
human	A*02:01	ELAGIGILTV	TRAV12-2*01	TRAJ48*01	CAVSFGNEKLTF	TRBV28*01	TRBJ1-5*01	CAEGQGFVGQPQHF	-1.2
human	A*02:01	ELAGIGILTV	TRAV12-2*01	TRAJ49*01	CAVPGSTGNQFYF	TRBV6-3*01	TRBJ1-5*01	CASSFGFGQPQHF	-0.44
human	A*02:01	ELAGIGILTV	TRAV12-2*01	TRAJ53*01	CAAGGSNYKLTF	TRBV4-3*01	TRBJ1-5*01	CASSSGLLGGQPQHF	-1.229
human	A*02:01	ELAGIGILTV	TRAV12-2*01	TRAJ54*01	CAVEIIQGAQKLVF	TRBV28*01	TRBJ1-5*01	CASTRQGLGQPQHF	-1.915
human	A*02:01	ELAGIGILTV	TRAV12-2*01	TRAJ57*01	CAVAQGGSEKLVF	TRBV28*01	TRBJ1-5*01	CASRGQGLGQPQHF	-1.489
human	A*02:01	ELAGIGILTV	TRAV12-2*01	TRAJ8*01	CAVDTGFQKLVF	TRBV24-1*01	TRBJ1-5*01	CATSEGMGQPQHF	-1.926
human	A*02:01	ELAGIGILTV	TRAV12-2*01	TRAJ8*01	CAVGFQKLVF	TRBV2*01	TRBJ2-1*01	CASSGIPGNEQFF	-0.131
human	A*02:01	ELAGIGILTV	TRAV12-2*01	TRAJ8*01	CAVNMGFQKLVF	TRBV27*01	TRBJ2-1*01	CASSFSSGSPHEQFF	-1.261
human	A*02:01	ELAGIGILTV	TRAV12-2*01	TRAJ8*01	CAVNTGFQKLVF	TRBV27*01	TRBJ2-1*01	CASSLSGNEQFF	-1.161
human	A*02:01	ELAGIGILTV	TRAV12-2*01	TRAJ8*01	CAVNTGFQKLVF	TRBV4-1*01	TRBJ1-5*01	CASSPATGSNQPQHF	-1.335
human	A*02:01	ELAGIGILTV	TRAV12-2*01	TRAJ8*01	CAVSTGFQKLVF	TRBV27*01	TRBJ2-5*01	CASSLGETQYF	-1.702
human	A*02:01	ELAGIGILTV	TRAV12-2*01	TRAJ9*01	CAVNAGGFKTIF	TRBV4-2*01	TRBJ2-2*01	CASSQEGNTGELFF	-2.119
human	A*02:01	ELAGIGILTV	TRAV12-2*01	TRAJ9*01	CAVNTGGFKTIF	TRBV6-3*01	TRBJ2-7*01	CASSYSTGYEQYF	-1.016
mouse	H2Db	SSLENFRAYV	TRAV12D-3*03	TRAJ30*01	CALSHTNAYKVIF	TRBV29*01	TRBJ2-7*01	CASSWGGEQYF	-1.233
mouse	H2Db	SSLENFRAYV	TRAV12N-3*01	TRAJ12*01	CALSDRGGYKVVF	TRBV29*01	TRBJ2-1*01	CASSSPAEQFF	-2.801
mouse	H2Db	SSLENFRAYV	TRAV12N-3*01	TRAJ12*01	CALSRTGGYKVVF	TRBV29*01	TRBJ2-7*01	CASSWGDEQYF	-1.961
mouse	H2Db	SSLENFRAYV	TRAV12N-3*01	TRAJ22*01	CALSPSSGSWQLIF	TRBV29*01	TRBJ2-1*01	CASSLGAEQFF	-1.204
mouse	H2Db	SSLENFRAYV	TRAV12N-3*01	TRAJ33*01	CALSDRSNYQLIW	TRBV29*01	TRBJ1-4*02	CASDGGERLFF	-2.425
mouse	H2Db	SSLENFRAYV	TRAV12N-3*01	TRAJ34*02	CALSASNTNKVVF	TRBV19*01	TRBJ2-1*01	CASSMGAEQFF	-3.825
mouse	H2Db	SSLENFRAYV	TRAV12N-3*01	TRAJ34*02	CALSGTNTNKVVF	TRBV29*01	TRBJ2-7*01	CASSEGGEQYF	-2.587
mouse	H2Db	SSLENFRAYV	TRAV12N-3*01	TRAJ34*02	CALSRSNTNKVVF	TRBV29*01	TRBJ2-7*01	CASSTGDEQYF	-3.831
mouse	H2Db	SSLENFRAYV	TRAV12N-3*01	TRAJ40*01	CALSDTGNYKYVF	TRBV29*01	TRBJ2-1*01	CASSLGAEQFF	-1.428
mouse	H2Db	SSLENFRAYV	TRAV12N-3*01	TRAJ40*01	CALSHTGNYKYVF	TRBV29*01	TRBJ2-7*01	CASSQGGRQYF	-0.943
mouse	H2Db	SSLENFRAYV	TRAV12N-3*01	TRAJ6*01	CALSKTSGGNYKPTF	TRBV29*01	TRBJ2-1*01	CASSPDGEQFF	-1.951
mouse	H2Db	SSLENFRAYV	TRAV13D-1*02	TRAJ53*01	CALYSGGSNYKLTF	TRBV29*01	TRBJ1-1*01	CASSQGTEVFF	-2.337
mouse	H2Db	SSLENFRAYV	TRAV17*02	TRAJ53*01	CARYSGGSNYKLTF	TRBV29*01	TRBJ2-7*01	CASSWGNEQYF	-1.194
mouse	H2Db	SSLENFRAYV	TRAV21/DV12*02	TRAJ53*01	CILSGGSNYKLTF	TRBV29*01	TRBJ2-7*01	CASSLGGEQYF	-1.371
mouse	H2Db	SSLENFRAYV	TRAV21/DV12*02	TRAJ53*01	CILVGGSNYKLTF	TRBV29*01	TRBJ1-5*01	CASSSGQAPLF	-1.233
mouse	H2Db	SSLENFRAYV	TRAV21/DV12*02	TRAJ53*01	CIPLGGSNYKLTF	TRBV29*01	TRBJ2-4*01	CASSAPNTLYF	-3.206
mouse	H2Db	SSLENFRAYV	TRAV21/DV12*02	TRAJ56*01	CILRVGATGGNNKLTF	TRBV29*01	TRBJ1-1*01	CASSLDRGEVFF	0.33
mouse	H2Db	SSLENFRAYV	TRAV4D-3*03	TRAJ53*01	CAAYSGGSNYKLTF	TRBV29*01	TRBJ1-1*01	CASSFGGEVFF	-1.763
mouse	H2Db	SSLENFRAYV	TRAV6-2*02	TRAJ33*01	CVLGPSSNYQLIW	TRBV29*01	TRBJ1-5*01	CASSFGQAPLF	-1.724
mouse	H2Db	SSLENFRAYV	TRAV6-4*03	TRAJ34*02	CALAPSNTNKVVF	TRBV29*01	TRBJ2-7*01	CASSYGGGEQYF	-1.826
mouse	H2Db	SSLENFRAYV	TRAV6-4*03	TRAJ34*02	CALVPSNTNKVVF	TRBV29*01	TRBJ1-1*01	CASSQAEVFF	-2.364
mouse	H2Db	SSLENFRAYV	TRAV6D-6*02	TRAJ22*01	CALGSGGSWQLIF	TRBV29*01	TRBJ1-1*01	CASSGPEVFF	-2.21
mouse	H2Db	SSLENFRAYV	TRAV6D-6*02	TRAJ31*01	CALAAGSNNRIFF	TRBV29*01	TRBJ1-4*02	CASSSGGGLFF	-2.633
mouse	H2Db	SSLENFRAYV	TRAV6D-6*02	TRAJ32*01	CALGAGSGNKLIF	TRBV29*01	TRBJ1-1*01	CASSWDRGEVFF	-0.878
mouse	H2Db	SSLENFRAYV	TRAV6D-6*02	TRAJ33*01	CALGAGSNYQLIW	TRBV29*01	TRBJ2-3*01	CASSSGETLYF	-2.405
mouse	H2Db	SSLENFRAYV	TRAV6D-6*02	TRAJ33*01	CALGDGGNYQLIW	TRBV29*01	TRBJ2-7*01	CASSLGSEQYF	-2.036
mouse	H2Db	SSLENFRAYV	TRAV6D-6*02	TRAJ33*01	CALGTGSNYQLIW	TRBV29*01	TRBJ2-7*01	CASSSGTGDF	-1.759
mouse	H2Db	SSLENFRAYV	TRAV6D-6*02	TRAJ38*01	CALALGDNSKLIW	TRBV29*01	TRBJ2-7*01	CASSSGDF	-1.045
mouse	H2Db	SSLENFRAYV	TRAV6D-6*02	TRAJ40*01	CALGDRGTGNYKYVF	TRBV29*01	TRBJ1-1*01	CASSLDRGEVFF	-0.735
mouse	H2Db	SSLENFRAYV	TRAV6D-6*02	TRAJ42*01	CALHSGGSNAKLTF	TRBV29*01	TRBJ1-4*02	CASTMGERLFF	-2.403
mouse	H2Db	SSLENFRAYV	TRAV6D-6*02	TRAJ42*01	CALHSGGSNAKLTF	TRBV29*01	TRBJ2-7*01	CASSSYEQYF	-2.161
mouse	H2Db	SSLENFRAYV	TRAV6D-6*02	TRAJ53*01	CALAGGSNYKLTF	TRBV29*01	TRBJ2-7*01	CASSSYEQYF	-2.434
mouse	H2Db	SSLENFRAYV	TRAV6D-6*02	TRAJ53*01	CALEGGSNYKLTF	TRBV29*01	TRBJ2-4*01	CASSGGSTLYF	-2.519
mouse	H2Db	SSLENFRAYV	TRAV6D-6*02	TRAJ53*01	CALGGGSNYKLTF	TRBV29*01	TRBJ1-1*01	CASSLGGEVFF	-2.369
mouse	H2Db	SSLENFRAYV	TRAV6D-6*02	TRAJ53*01	CALGRGSNYKLTF	TRBV29*01	TRBJ1-1*01	CASTTGTGVVFF	-0.787
mouse	H2Db	SSLENFRAYV	TRAV6D-6*02	TRAJ53*01	CALVGGSNYKLTF	TRBV29*01	TRBJ2-2*01	CASSPTGQLYF	-1.06
mouse	H2Db	SSLENFRAYV	TRAV6D-6*02	TRAJ56*01	CALGDRATGGNNKLTF	TRBV29*01	TRBJ1-1*01	CASSPDRGEVFF	0.657
mouse	H2Db	SSLENFRAYV	TRAV6D-6*02	TRAJ56*01	CALGSGGNNKLTF	TRBV29*01	TRBJ1-5*01	CASSFGQAPLF	-1.591
mouse	H2Db	SSLENFRAYV	TRAV6D-6*02	TRAJ6*01	CALGSGGNYKPTF	TRBV29*01	TRBJ2-1*01	CASSWGAEQFF	-2.752
mouse	H2Db	SSLENFRAYV	TRAV6D-6*02	TRAJ6*01	CALVSGGNYKPTF	TRBV29*01	TRBJ1-5*01	CASSWGGAPLF	-1.969
mouse	H2Db	SSLENFRAYV	TRAV6D-6*02	TRAJ9*02	CALGRGMGYKLTF	TRBV29*01	TRBJ1-4*02	CASSLGDGLFF	-1.503
mouse	H2Db	SSLENFRAYV	TRAV6N-6*01	TRAJ22*01	CALIQSSGSWQLIF	TRBV29*01	TRBJ1-1*01	CASSFGGEVFF	-1.499
mouse	H2Db	SSLENFRAYV	TRAV6N-6*01	TRAJ42*01	CALSGGSNAKLTF	TRBV29*01	TRBJ1-1*01	CASSDGLPFF	-1.896
mouse	H2Db	SSLENFRAYV	TRAV7-2*02	TRAJ31*01	CAASRGSNNRIFF	TRBV19*01	TRBJ2-7*01	CASSIGGEQYF	-2.97
mouse	H2Db	SSLENFRAYV	TRAV7-2*02	TRAJ31*01	CAASRGSNNRIFF	TRBV29*01	TRBJ2-7*01	CASSLGGYEQYF	-1.077
mouse	H2Db	SSLENFRAYV	TRAV7-4*01	TRAJ40*01	CAASEGGNYKYVF	TRBV29*01	TRBJ2-7*01	CASSGGNEQYF	-1.278
mouse	H2Db	SSLENFRAYV	TRAV9D-4*04	TRAJ33*01	CAVAPGSNYQLIW	TRBV29*01	TRBJ2-4*01	CASSWGDTLYF	-1.084
mouse	H2Db	SSLENFRAYV	TRAV9N-2*01	TRAJ34*02	CVLSPSNTNKVVF	TRBV29*01	TRBJ1-4*02	CASSLGERLFF	-1.233
mouse	H2Db	SSLENFRAYV	TRAV9N-2*01	TRAJ53*01	CVCYSGGSNYKLTF	TRBV29*01	TRBJ1-1*01	CASSLGGGVFF	-1.296
mouse	H2Db	SSLENFRAYV	TRAV9N-2*01	TRAJ53*01	CVFSGGSNYKLTF	TRBV29*01	TRBJ1-1*01	CASSGGGEVFF	-1.582
human	A*02:01	GILGFVFTL	TRAV12-2*01	TRAJ42*01	CALGGSQGNLIF	TRBV19*01	TRBJ2-7*01	CASSIRSSYEQYF	0.799
human	A*02:01	GILGFVFTL	TRAV12-2*01	TRAJ42*01	CAVNRGGGSQGNLIF	TRBV19*01	TRBJ2-7*01	CASSIRSSYEQYF	0.712
human	A*02:01	GILGFVFTL	TRAV12-2*01	TRAJ42*01	CAVPGGGGSQGNLIF	TRBV19*01	TRBJ2-1*01	CASSMRSTNEQFF	-0.489
human	A*02:01	GILGFVFTL	TRAV12-3*01	TRAJ42*01	CAMSGEGGSQGNLIF	TRBV19*01	TRBJ2-7*01	CASSLRSSYEQYF	-0.913
human	A*02:01	GILGFVFTL	TRAV13-1*01	TRAJ42*01	CAFGGSQGNLIF	TRBV19*01	TRBJ2-5*01	CASSIRSSETQYF	-0.987
human	A*02:01	GILGFVFTL	TRAV13-1*01	TRAJ42*01	CALTGGGSQGNLIF	TRBV19*01	TRBJ2-3*01	CASSIRSGDTQYF	-0.857
human	A*02:01	GILGFVFTL	TRAV13-2*01	TRAJ42*01	CAEGGDGGSQGNLIF	TRBV19*01	TRBJ2-7*01	CASSTRSTYEQYF	-0.035
human	A*02:01	GILGFVFTL	TRAV13-2*01	TRAJ42*01	CAENIGGGSQGNLIF	TRBV19*01	TRBJ2-1*01	CASSPRSAGEQFF	-0.234
human	A*02:01	GILGFVFTL	TRAV13-2*01	TRAJ42*01	CAENTGGGSQGNLIF	TRBV19*01	TRBJ2-3*01	CASSLRSTDTQYF	-0.325
human	A*02:01	GILGFVFTL	TRAV13-2*01	TRAJ42*01	CAERIGGGSQGNLIF	TRBV19*01	TRBJ2-1*01	CASSIRADNEQFF	-0.199
human	A*02:01	GILGFVFTL	TRAV17*01	TRAJ42*01	CATDGGGGSQGNLIF	TRBV19*01	TRBJ2-3*01	CASSPRSTDTQYF	-0.064
human	A*02:01	GILGFVFTL	TRAV25*01	TRAJ37*01	CAGPGSNTGKLIF	TRBV19*01	TRBJ1-5*01	CASSIRSSQPQHF	-2.298
human	A*02:01	GILGFVFTL	TRAV25*01	TRAJ42*01	CAGAGGGSQGNLIF	TRBV19*02	TRBJ2-3*01	CASSKRSSDTQYF	-0.727
human	A*02:01	GILGFVFTL	TRAV25*01	TRAJ42*01	CAGAYGGSQGNLIF	TRBV19*01	TRBJ2-1*01	CASSMRSGSEQFF	-2.16
human	A*02:01	GILGFVFTL	TRAV25*01	TRAJ42*01	CAGNYGGSQGNLIF	TRBV19*01	TRBJ1-5*01	CASSTRSHEPQHF	-0.84
human	A*02:01	GILGFVFTL	TRAV25*01	TRAJ42*01	CAGPIDGGSQGNLIF	TRBV19*01	TRBJ1-5*01	CASSILSNQPQHF	-2.243
human	A*02:01	GILGFVFTL	TRAV25*01	TRAJ42*01	CAGSSGGSQGNLIF	TRBV19*01	TRBJ2-1*01	CASSIRSTNEQFF	-2.047
human	A*02:01	GILGFVFTL	TRAV27*01	TRAJ23*01	CAGDDQGGKLIF	TRBV19*01	TRBJ2-7*01	CASSVRSSYEQYF	-0.819
human	A*02:01	GILGFVFTL	TRAV27*01	TRAJ27*01	CAGPGHNAGKSTF	TRBV19*01	TRBJ2-7*01	CASSIRSSYEQYF	-0.345
human	A*02:01	GILGFVFTL	TRAV27*01	TRAJ37*01	CAGASGNTGKLIF	TRBV19*01	TRBJ2-7*01	CASSIRSSYEQYF	-0.679
human	A*02:01	GILGFVFTL	TRAV27*01	TRAJ37*01	CAGGGSGNTGKLIF	TRBV19*01	TRBJ2-7*01	CASSIRSGWEQYF	-2.283
human	A*02:01	GILGFVFTL	TRAV27*01	TRAJ37*01	CAGSHGSSNTGKLIF	TRBV19*01	TRBJ2-7*01	CASSIRSAYEQYF	-1.525
human	A*02:01	GILGFVFTL	TRAV27*01	TRAJ42*01	CAGAGGGSQGNLIF	TRBV19*01	TRBJ2-2*01	CASSTRSTGELFF	-0.041
human	A*02:01	GILGFVFTL	TRAV27*01	TRAJ42*01	CAGALGGGSQGNLIF	TRBV19*01	TRBJ1-5*01	CASSFRSSQPQHF	-1.848
human	A*02:01	GILGFVFTL	TRAV27*01	TRAJ42*01	CAGAQGGGSQGNLIF	TRBV19*01	TRBJ2-7*01	CASSSRAAYEQYF	-0.315
human	A*02:01	GILGFVFTL	TRAV27*01	TRAJ42*01	CAGASDDYGGSQGNLIF	TRBV19*01	TRBJ2-7*01	CASSIRSSYEQYF	-1.028
human	A*02:01	GILGFVFTL	TRAV27*01	TRAJ42*01	CAGAYGGSQGNLIF	TRBV19*01	TRBJ2-3*01	CASSVRSADTQYF	-1.852
human	A*02:01	GILGFVFTL	TRAV27*01	TRAJ42*01	CAGDGGGGSQGNLIF	TRBV19*01	TRBJ2-3*01	CASSHRSTDTQYF	-0.821
human	A*02:01	GILGFVFTL	TRAV27*01	TRAJ42*01	CAGEGGGSQGNLIF	TRBV19*01	TRBJ2-7*01	CASSIRSSYEQYF	-0.43
human	A*02:01	GILGFVFTL	TRAV27*01	TRAJ42*01	CAGSGSQGNLIF	TRBV19*01	TRBJ2-7*01	CASSIRSAYEQYF	-0.577
human	A*02:01	GILGFVFTL	TRAV27*01	TRAJ42*01	CAGSHGGSQGNLIF	TRBV19*01	TRBJ1-1*01	CASSIRSSTEAFF	-1.215
human	A*02:01	GILGFVFTL	TRAV27*01	TRAJ42*01	CAGTTGGSQGNLIF	TRBV19*01	TRBJ1-5*01	CASSILSQQPQHF	-1.461
human	A*02:01	GILGFVFTL	TRAV27*01	TRAJ42*01	CAGTYGGSQGNLIF	TRBV19*01	TRBJ2-7*01	CASSSLAQGEQYF	-1.395
human	A*02:01	GILGFVFTL	TRAV27*01	TRAJ42*01	CAGVEYGGSQGNLIF	TRBV19*01	TRBJ2-7*01	CASSVRSTYEQYF	0.093
human	A*02:01	GILGFVFTL	TRAV27*01	TRAJ58*01	CAGEKETSGSRLTF	TRBV19*01	TRBJ2-7*01	CASSIRSSYEQYF	-0.097
human	A*02:01	GILGFVFTL	TRAV29/DV5*01	TRAJ42*01	CAASEGGGSQGNLIF	TRBV19*01	TRBJ2-7*01	CASSIRSSYEQYF	-0.397
human	A*02:01	GILGFVFTL	TRAV29/DV5*01	TRAJ42*01	CAASGSQGNLIF	TRBV19*01	TRBJ2-7*01	CASSIRSSYEQYF	-1.384
human	A*02:01	GILGFVFTL	TRAV3*01	TRAJ42*01	CAVSGSQGNLIF	TRBV19*01	TRBJ2-7*01	CASSIRSSYEQYF	-1.051
human	A*02:01	GILGFVFTL	TRAV3*01	TRAJ42*01	CAVSLGGGSQGNLIF	TRBV19*01	TRBJ2-3*01	CASSGRSTDTQYF	-0.09
human	A*02:01	GILGFVFTL	TRAV30*01	TRAJ42*01	CGTADGGSQGNLIF	TRBV19*01	TRBJ2-7*01	CASSIRSSYEQYF	-1.336
human	A*02:01	GILGFVFTL	TRAV30*01	TRAJ42*01	CVTARGGGSQGNLIF	TRBV19*01	TRBJ2-3*01	CASSGRSTDTQYF	-0.912
human	A*02:01	GILGFVFTL	TRAV34*01	TRAJ42*01	CGGGGSQGNLIF	TRBV19*01	TRBJ2-7*01	CASSIRSAYEQYF	-1.073
human	A*02:01	GILGFVFTL	TRAV35*01	TRAJ42*01	CAGQLGGGSQGNLIF	TRBV19*01	TRBJ2-7*01	CASSMRSSYEQYF	-1.065
human	A*02:01	GILGFVFTL	TRAV38-1*01	TRAJ52*01	CAFMIGAGGTSYGKLTF	TRBV19*01	TRBJ1-2*01	CASSIGNYGYTF	0.307
human	A*02:01	GILGFVFTL	TRAV39*01	TRAJ42*01	CAVDENGGSQGNLIF	TRBV19*01	TRBJ2-7*01	CASSIRSSYEQYF	-1.183
human	A*02:01	GILGFVFTL	TRAV5*01	TRAJ42*01	CAEVLGGGSQGNLIF	TRBV19*01	TRBJ2-7*01	CASSSRSGYEQYF	-0.218
human	A*02:01	GILGFVFTL	TRAV6*01	TRAJ42*01	CALDEGGGSQGNLIF	TRBV19*01	TRBJ2-1*01	CASSLRSADEQFF	-1.043
human	A*02:01	GILGFVFTL	TRAV8-1*01	TRAJ42*01	CAVNGGGGSQGNLIF	TRBV19*01	TRBJ2-7*01	CASSLRSSYEQYF	-0.678
human	A*02:01	GILGFVFTL	TRAV8-3*01	TRAJ42*01	CAVGGGGGSQGNLIF	TRBV19*01	TRBJ2-1*01	CASSSRSGTEQFF	-0.068
human	A*02:01	GILGFVFTL	TRAV8-6*01	TRAJ42*01	CAVTGGGSQGNLIF	TRBV19*01	TRBJ2-7*01	CASSIRSSYEQYF	-1.006
human	A*02:01	KLVALGINAV	TRAV12-3*01	TRAJ37*01	CALLSSNTGKLIF	TRBV9*01	TRBJ1-4*01	CASSVEGIDEKLFF	-1.461
human	A*02:01	KLVALGINAV	TRAV19*01	TRAJ28*01	CALSEPYSGAGSYQLTF	TRBV15*01	TRBJ2-6*01	CATSSGDLSSGANVLTF	0.253
human	A*02:01	KLVALGINAV	TRAV26-1*01	TRAJ56*01	CIPEGRKLTF	TRBV28*01	TRBJ1-3*01	CASSYRGSGNTIYF	-0.079
human	A*02:01	KLVALGINAV	TRAV38-2/DV8*01	TRAJ20*01	CAYRDDYKLSF	TRBV19*01	TRBJ2-7*01	CASSIGQYEQYF	-2.253
human	A*02:01	KLVALGINAV	TRAV38-2/DV8*01	TRAJ29*01	CAYKPDTPLVF	TRBV25-1*01	TRBJ1-2*01	CASTGGLGYTF	-0.637
human	A*02:01	KLVALGINAV	TRAV38-2/DV8*01	TRAJ30*01	CAYGDDKIIF	TRBV25-1*01	TRBJ1-1*01	CASKMGAEAFF	-1.381
human	A*02:01	KLVALGINAV	TRAV38-2/DV8*01	TRAJ30*01	CAYGDDKIIF	TRBV25-1*01	TRBJ2-5*01	CASGQGQETQYF	-0.856
human	A*02:01	KLVALGINAV	TRAV38-2/DV8*01	TRAJ30*01	CAYRDDKIIF	TRBV19*01	TRBJ1-2*01	CASSIALSDNYGYTF	-0.511
human	A*02:01	KLVALGINAV	TRAV38-2/DV8*01	TRAJ30*01	CAYVQDDKIIF	TRBV19*01	TRBJ2-7*01	CASSQGSYEQYF	0.103
human	A*02:01	KLVALGINAV	TRAV38-2/DV8*01	TRAJ37*01	CATHTGKLIF	TRBV19*01	TRBJ2-7*01	CASSWSASYEQYF	-0.389
human	A*02:01	KLVALGINAV	TRAV38-2/DV8*01	TRAJ39*01	CARDAGNMLTF	TRBV7-9*01	TRBJ2-7*01	CASSLEGSYEQYF	-1.398
human	A*02:01	KLVALGINAV	TRAV38-2/DV8*01	TRAJ39*01	CAYNAGNMLTF	TRBV13*01	TRBJ1-1*01	CASSYQSGNTEAFF	-0.826
human	A*02:01	KLVALGINAV	TRAV38-2/DV8*01	TRAJ42*01	CAYYGGSQGNLIF	TRBV13*01	TRBJ2-5*01	CASTNRQEGQETQYF	-1.716
human	A*02:01	KLVALGINAV	TRAV38-2/DV8*01	TRAJ43*01	CAYDDMRF	TRBV11-2*01	TRBJ1-1*01	CASSSRHEGEDTEAFF	-1.125
human	A*02:01	KLVALGINAV	TRAV38-2/DV8*01	TRAJ43*01	CAYKDNDMRF	TRBV25-1*01	TRBJ2-5*01	CASSAETQYF	-0.621
human	A*02:01	KLVALGINAV	TRAV38-2/DV8*01	TRAJ43*01	CAYLVYDMRF	TRBV27*01	TRBJ1-5*01	CASSLAQGQPQHF	-1.17
human	A*02:01	KLVALGINAV	TRAV38-2/DV8*01	TRAJ43*01	CAYNDMRF	TRBV25-1*01	TRBJ2-5*01	CASSQETQYF	0.294
human	A*02:01	KLVALGINAV	TRAV38-2/DV8*01	TRAJ43*01	CAYREVNDMRF	TRBV25-1*01	TRBJ1-2*01	CASSDSYGYTF	-1.064
human	A*02:01	KLVALGINAV	TRAV38-2/DV8*01	TRAJ44*01	CAYKDTASKLTF	TRBV12-3*01	TRBJ2-4*01	CASSLGGDIQYF	-0.206
human	A*02:01	KLVALGINAV	TRAV38-2/DV8*01	TRAJ45*01	CATYSGGGADGLTF	TRBV6-6*01	TRBJ2-2*01	CASSYTGELFF	-0.605
human	A*02:01	KLVALGINAV	TRAV38-2/DV8*01	TRAJ45*01	CAYFGGGADGLTF	TRBV2*01	TRBJ2-3*01	CASREDGASGSPDTQYF	-0.959
human	A*02:01	KLVALGINAV	TRAV38-2/DV8*01	TRAJ45*01	CAYLGGADGLTF	TRBV19*01	TRBJ2-1*01	CASSMGANEQFF	-0.997
human	A*02:01	KLVALGINAV	TRAV38-2/DV8*01	TRAJ45*01	CAYPGGGADGLTF	TRBV25-1*01	TRBJ1-2*01	CASNRGDGYTF	-0.286
human	A*02:01	KLVALGINAV	TRAV38-2/DV8*01	TRAJ49*01	CAHNTGNQFYF	TRBV6-6*01	TRBJ2-7*01	CASSYGSYEQYF	-0.051
human	A*02:01	KLVALGINAV	TRAV38-2/DV8*01	TRAJ49*01	CAYNDGNQFYF	TRBV18*01	TRBJ1-6*01	CASSSPHRDSYSPLHF	-2.722
human	A*02:01	KLVALGINAV	TRAV38-2/DV8*01	TRAJ49*01	CAYYGGNQFYF	TRBV25-1*01	TRBJ1-1*01	CQAGDTEAFF	-1.622
human	A*02:01	KLVALGINAV	TRAV38-2/DV8*01	TRAJ52*01	CASYAGGTSYGKLTF	TRBV4-1*01	TRBJ2-7*01	CASSPAPSASSYEQYF	-1.538
human	A*02:01	KLVALGINAV	TRAV38-2/DV8*01	TRAJ54*01	CAYREGAQKLVF	TRBV30*01	TRBJ1-1*01	CAWSINSAEAFF	-1.126
human	A*02:01	KLVALGINAV	TRAV5*01	TRAJ34*01	CAEIGTDKLIF	TRBV20-1*01	TRBJ1-2*01	CSANSRTGLGYTF	-0.082
human	A*02:01	KLVALGINAV	TRAV5*01	TRAJ6*01	CAEGGGSYIPTF	TRBV25-1*01	TRBJ1-1*01	CASSEGDTEAFF	-1.054
human	A*02:01	KLVALGINAV	TRAV8-3*01	TRAJ41*01	CAVGSNSGYALNF	TRBV9*01	TRBJ2-3*01	CASSSSWADTQYF	-0.82
human	A*02:01	KLVALGINAV	TRAV8-4*01	TRAJ3*01	CAVSDLEPNSSASKIIF	TRBV25-1*01	TRBJ2-3*01	CASSFGADTQYF	0.74
mouse	H2Db	ASNENMETM	TRAV11*02	TRAJ32*01	CVVGVGGSSGNKLIF	TRBV13-1*02	TRBJ2-2*01	CASSGGGNTGQLYF	-1.041
mouse	H2Db	ASNENMETM	TRAV14D-1*01	TRAJ23*01	CAARGKNYNQGKLIF	TRBV13-1*02	TRBJ2-2*01	CASSGGGNTGQLYF	-2.315
mouse	H2Db	ASNENMETM	TRAV14N-1*01	TRAJ33*01	CAASDNYQLIW	TRBV13-1*02	TRBJ2-2*01	CASSGGSNTGQLYF	0.016
mouse	H2Db	ASNENMETM	TRAV16D/DV11*01	TRAJ13*01	CAMREANSGTYQRF	TRBV13-1*02	TRBJ2-2*01	CASSGGSNTGQLYF	-0.665
mouse	H2Db	ASNENMETM	TRAV16D/DV11*01	TRAJ15*01	CAMREALGEGGRALIF	TRBV13-1*02	TRBJ2-2*01	CASSGGGNTGQLYF	-0.574
mouse	H2Db	ASNENMETM	TRAV16D/DV11*01	TRAJ32*01	CAMREGHGSSGNKLIF	TRBV13-1*02	TRBJ2-2*01	CASSGGSNTGQLYF	-0.788
mouse	H2Db	ASNENMETM	TRAV16D/DV11*01	TRAJ33*01	CAMREGRSNYQLIW	TRBV13-1*02	TRBJ2-2*01	CASRGGSNTGQLYF	-0.91
mouse	H2Db	ASNENMETM	TRAV16D/DV11*01	TRAJ7*01	CAMREGMGYSNNRLTL	TRBV13-1*02	TRBJ2-2*01	CASSGGSNTGQLYF	-0.627
mouse	H2Db	ASNENMETM	TRAV16D/DV11*02	TRAJ13*01	CAMRGNSGTYQRF	TRBV13-1*02	TRBJ2-2*01	CASSGKQNTSQFTF	-1.029
mouse	H2Db	ASNENMETM	TRAV16D/DV11*02	TRAJ15*01	CAMRDQGGRALIF	TRBV13-1*02	TRBJ2-2*01	CASSGGSNTGQLYF	-0.658
mouse	H2Db	ASNENMETM	TRAV16D/DV11*02	TRAJ17*01	CAMRPSNSAGNKLTF	TRBV13-1*02	TRBJ2-2*01	CASKGGSNTGQLYF	-1.154
mouse	H2Db	ASNENMETM	TRAV16D/DV11*02	TRAJ26*01	CAMREGRAQGLTF	TRBV13-1*02	TRBJ2-2*01	CASSGGANTGQLYF	-0.81
mouse	H2Db	ASNENMETM	TRAV16D/DV11*03	TRAJ28*01	CAMREALGTGSNRLTF	TRBV13-1*02	TRBJ2-2*01	CASSGGGNTGQLYF	-0.694
mouse	H2Db	ASNENMETM	TRAV16D/DV11*03	TRAJ32*01	CAMRAYGSSGNKLIF	TRBV13-1*02	TRBJ2-2*01	CASKGGANTGQLYF	-0.933
mouse	H2Db	ASNENMETM	TRAV16D/DV11*03	TRAJ42*01	CAMRESRGSNAKLTF	TRBV13-1*02	TRBJ2-2*01	CASKGGSNTGQLYF	-1.175
mouse	H2Db	ASNENMETM	TRAV16D/DV11*03	TRAJ42*01	CAMRGSGGSNAKLTF	TRBV26*01	TRBJ2-4*01	CASSLWRDTLYF	-1.281
mouse	H2Db	ASNENMETM	TRAV16D/DV11*03	TRAJ53*01	CAMREGKGGGSNYKLTF	TRBV5*01	TRBJ2-7*01	CASSQDLGGTYEQYF	0.545
mouse	H2Db	ASNENMETM	TRAV16D/DV11*03	TRAJ56*01	CAMREGHTGGNNKLTF	TRBV13-1*02	TRBJ2-2*01	CASSGGSNTGQLYF	-0.708
mouse	H2Db	ASNENMETM	TRAV16D/DV11*03	TRAJ58*01	CAMREPQGTGSKLSF	TRBV13-1*02	TRBJ2-2*01	CASRGGGNTGQLYF	-1.252
mouse	H2Db	ASNENMETM	TRAV16N*01	TRAJ13*01	CAMRDSGTYQRF	TRBV13-1*02	TRBJ2-2*01	CASSGGGRTGQLYF	-1.147
mouse	H2Db	ASNENMETM	TRAV16N*01	TRAJ13*01	CAMRGNSGTYQRF	TRBV13-1*02	TRBJ2-2*01	CASSGGANTGQLYF	-0.967
mouse	H2Db	ASNENMETM	TRAV16N*01	TRAJ15*01	CAMRVTYQGGRALIF	TRBV13-1*02	TRBJ2-2*01	CASSGGGNTGQLYF	-0.971
mouse	H2Db	ASNENMETM	TRAV16N*01	TRAJ22*01	CAMREPASSGSWQLIF	TRBV13-1*02	TRBJ2-2*01	CASRGGANTGQLYF	-1.023
mouse	H2Db	ASNENMETM	TRAV16N*01	TRAJ31*01	CAMRDMNSNNRIFF	TRBV13-1*02	TRBJ2-2*01	CASRGGARTGQLYF	-0.475
mouse	H2Db	ASNENMETM	TRAV16N*01	TRAJ32*01	CAMRDGSSGNKLIF	TRBV13-1*02	TRBJ2-2*01	CASKGGGGTGQLYF	-1.015
mouse	H2Db	ASNENMETM	TRAV16N*01	TRAJ32*01	CAMRDPNGSSGNKLIF	TRBV13-1*02	TRBJ2-2*01	CASKAGGSTGQLYF	-1.128
mouse	H2Db	ASNENMETM	TRAV16N*01	TRAJ33*01	CAMRAMDSNYQLIW	TRBV13-1*02	TRBJ2-2*01	CASSGGAHTGQLYF	-0.617
mouse	H2Db	ASNENMETM	TRAV16N*01	TRAJ42*01	CAMRESGGSNAKLTF	TRBV13-1*02	TRBJ2-2*01	CASSGGANTGQLYF	-0.895
mouse	H2Db	ASNENMETM	TRAV3-3*01	TRAJ43*01	CAVTFNNNNAPRF	TRBV13-1*02	TRBJ2-2*01	CASSGGANTGQLYF	0.167
mouse	H2Db	ASNENMETM	TRAV3N-3*01	TRAJ26*01	CAVSANYAQGLTF	TRBV13-1*02	TRBJ2-2*01	CASSGGANTGQLYF	-0.423
mouse	H2Db	ASNENMETM	TRAV3N-3*01	TRAJ26*01	CAVSGNYAQGLTF	TRBV1*01	TRBJ1-6*01	CTCSADYRNSYNSPLYF	0.874
mouse	H2Db	ASNENMETM	TRAV3N-3*01	TRAJ7*01	CAVRAYSNNRLTL	TRBV13-1*02	TRBJ1-1*01	CASSDAASTEVFF	-0.441
mouse	H2Db	ASNENMETM	TRAV3N-3*01	TRAJ9*02	CAVSDMGYKLTF	TRBV2*01	TRBJ1-6*01	CASSQDRRNSYNSPLYF	0.337
mouse	H2Db	ASNENMETM	TRAV4D-4*02	TRAJ44*01	CAVRVTGSGGKLTL	TRBV13-1*02	TRBJ1-1*01	CASRDSANTEVFF	-1.561
mouse	H2Db	ASNENMETM	TRAV7-2*02	TRAJ13*01	CAASSGTYQRF	TRBV2*01	TRBJ1-6*01	CASSQDRRNSYNSPLYF	-0.039
mouse	H2Db	ASNENMETM	TRAV7-2*02	TRAJ40*01	CAASMRTGNYKYVF	TRBV2*01	TRBJ1-6*01	CASSQDRRNSYNSPLYF	-0.325
mouse	H2Db	ASNENMETM	TRAV7-2*02	TRAJ42*01	CAARGSNAKLTF	TRBV13-1*02	TRBJ1-1*01	CASSDATKTEVFF	0.023
mouse	H2Db	ASNENMETM	TRAV7-3*04	TRAJ15*01	CAVAYQGGRALIF	TRBV2*01	TRBJ1-6*01	CASSQDRRNSYNSPLYF	-0.124
mouse	H2Db	ASNENMETM	TRAV7-3*04	TRAJ16*01	CAVSLATSSGQKLVF	TRBV2*01	TRBJ1-6*01	CASSQDRRNSYNSPLYF	0.158
mouse	H2Db	ASNENMETM	TRAV7-3*04	TRAJ21*01	CAHMSNYNVLYF	TRBV2*01	TRBJ1-6*01	CASSQDRRNSYNSPLYF	0.213
mouse	H2Db	ASNENMETM	TRAV7-3*04	TRAJ26*01	CAVLSNYAQRLTF	TRBV2*01	TRBJ1-6*01	CASSQDRRNSYNSPLYF	-0.064
mouse	H2Db	ASNENMETM	TRAV7-5*01	TRAJ49*01	CAVSNTGYQNFYF	TRBV2*01	TRBJ1-6*01	CASSQDRRNSYNSPLYF	-0.002
mouse	H2Db	ASNENMETM	TRAV7D-2*02	TRAJ26*01	CAANNYAQGLTF	TRBV2*01	TRBJ1-6*01	CASSQDRRNSYNSPLYF	0.317
mouse	H2Db	ASNENMETM	TRAV7D-2*02	TRAJ32*01	CAAIFYGSSGNKLIF	TRBV2*01	TRBJ1-6*01	CASSQDRRNSYNSPLYF	0.195
mouse	H2Db	ASNENMETM	TRAV7D-3*01	TRAJ32*01	CAENYGSSGNKLIF	TRBV2*01	TRBJ1-6*01	CASSQDRRSSYNSPLYF	-0.092
mouse	H2Db	ASNENMETM	TRAV7D-4*01	TRAJ22*01	CAASPSSGSWQLIF	TRBV2*01	TRBJ1-6*01	CASSQDRRNSYNSPLYF	0.14
mouse	H2Db	ASNENMETM	TRAV7D-4*03	TRAJ4*01	CAAMLSGSFNKLTF	TRBV2*01	TRBJ1-6*01	CASSQDRRNSYNSPLYF	0.026
mouse	H2Db	ASNENMETM	TRAV7D-4*03	TRAJ50*01	CAASAIASSSFSKLVF	TRBV2*01	TRBJ1-6*01	CASSQDRRNSYNSPLYF	0.68
mouse	H2Db	ASNENMETM	TRAV8D-1*02	TRAJ12*01	CASRTGGYKVVF	TRBV12-1*01	TRBJ2-7*01	CASSPGPSSYEQYF	-0.008
mouse	H2Db	ASNENMETM	TRAV9N-2*01	TRAJ31*01	CVLSASSNNRIFF	TRBV16*01	TRBJ2-7*01	CASSLARDEQYF	-1.14
human	A*02:01	GLCTLVAML	TRAV12-1*01	TRAJ12*01	CVVNGGDSSYKLIF	TRBV2*01	TRBJ1-3*01	CASSPQGVSPGTIYF	-0.029
human	A*02:01	GLCTLVAML	TRAV12-1*01	TRAJ12*01	CVVNGKDSSYKLIF	TRBV2*01	TRBJ2-2*01	CASSGGQLAPGELFF	-0.64
human	A*02:01	GLCTLVAML	TRAV12-1*01	TRAJ12*01	CVVNGMDSSYKLIF	TRBV2*01	TRBJ2-2*01	CASSEGRVLPGELFF	-0.711
human	A*02:01	GLCTLVAML	TRAV12-1*01	TRAJ12*01	CVVNGMDSSYKLIF	TRBV2*01	TRBJ2-3*01	CASTPGTVLPDTQYF	-0.273
human	A*02:01	GLCTLVAML	TRAV12-1*01	TRAJ12*01	CVVNGRDSSYKLIF	TRBV2*01	TRBJ2-7*01	CASSAPDKAPNEQYF	-0.167
human	A*02:01	GLCTLVAML	TRAV12-1*01	TRAJ12*01	CVVNRDSSYKLIF	TRBV2*01	TRBJ2-2*01	CASSGVQLLPGELFF	-0.996
human	A*02:01	GLCTLVAML	TRAV12-1*01	TRAJ20*01	CVVNIPNDYKLSF	TRBV4-2*01	TRBJ2-7*01	CASSQDGAGGLGEQYF	-0.057
human	A*02:01	GLCTLVAML	TRAV12-1*02	TRAJ12*01	CVVNGRDSSYKLIF	TRBV2*03	TRBJ2-7*01	CASSRGDLIPGEQYF	-0.386
human	A*02:01	GLCTLVAML	TRAV12-1*02	TRAJ20*01	CVVNLVDDYKLSF	TRBV9*02	TRBJ2-2*01	CASSVGLVSAGELFF	-0.074
human	A*02:01	GLCTLVAML	TRAV16*01	TRAJ48*01	CALRCFGNEKLTF	TRBV29-1*01	TRBJ2-5*01	CSVPITVQETQYF	-0.36
human	A*02:01	GLCTLVAML	TRAV27*01	TRAJ31*01	CAGNNARLVF	TRBV14*01	TRBJ2-5*01	CASSQSPGGTQYF	0.244
human	A*02:01	GLCTLVAML	TRAV30*01	TRAJ20*01	CGTEEENDYKLSF	TRBV9*01	TRBJ2-2*01	CASSSGQLSNTGELFF	1.069
human	A*02:01	GLCTLVAML	TRAV4*01	TRAJ31*01	CAEDNNARLMF	TRBV20-1*01	TRBJ1-3*01	CSARVRPTGNTIYF	0.355
human	A*02:01	GLCTLVAML	TRAV5*01	TRAJ11*01	CAEDKDSTLTF	TRBV20-1*01	TRBJ1-2*01	CSARDSTGNGYTF	0.369
human	A*02:01	GLCTLVAML	TRAV5*01	TRAJ11*01	CAEGHDSTLTF	TRBV20-1*01	TRBJ1-3*01	CSARVGVGNTIYF	-0.51
human	A*02:01	GLCTLVAML	TRAV5*01	TRAJ11*01	CAENRYSTLTF	TRBV9*01	TRBJ2-1*01	CASSVAGGDEQFF	-0.181
human	A*02:01	GLCTLVAML	TRAV5*01	TRAJ11*01	CAESGAGGYSTLTF	TRBV14*01	TRBJ2-4*01	CASSQSPGGIQYF	-0.439
human	A*02:01	GLCTLVAML	TRAV5*01	TRAJ15*01	CAEKGGTALIF	TRBV20-1*01	TRBJ2-7*01	CSARGQGDEQYF	-0.08
human	A*02:01	GLCTLVAML	TRAV5*01	TRAJ15*01	CAEKGGTALIF	TRBV29-1*01	TRBJ2-7*01	CSVRGEGDEQYF	-1.165
human	A*02:01	GLCTLVAML	TRAV5*01	TRAJ23*01	CAESISGGKLIF	TRBV29-1*01	TRBJ1-4*01	CSVGSAGTNEKLFF	-0.0
human	A*02:01	GLCTLVAML	TRAV5*01	TRAJ23*01	CAETIEGGKLIF	TRBV29-1*01	TRBJ1-2*01	CSVGGSFYGYTF	-0.137
human	A*02:01	GLCTLVAML	TRAV5*01	TRAJ3*01	CAEDSASKIIF	TRBV20-1*01	TRBJ1-2*01	CSARDETGNGYTF	-0.125
human	A*02:01	GLCTLVAML	TRAV5*01	TRAJ3*01	CAEYSSASKIIF	TRBV14*01	TRBJ2-3*01	CASSQSPGGTQYF	0.197
human	A*02:01	GLCTLVAML	TRAV5*01	TRAJ31*01	CADDNNARLMF	TRBV20-1*01	TRBJ2-1*01	CSARTAPVGNEQFF	-1.042
human	A*02:01	GLCTLVAML	TRAV5*01	TRAJ31*01	CAEDNNARLMF	TRBV2*01	TRBJ2-2*01	CASSPGSTAPGELFF	0.441
human	A*02:01	GLCTLVAML	TRAV5*01	TRAJ31*01	CAEDNNARLMF	TRBV20-1*01	TRBJ1-1*01	CSARDDGVNTEAFF	-0.281
human	A*02:01	GLCTLVAML	TRAV5*01	TRAJ31*01	CAEDNNARLMF	TRBV20-1*01	TRBJ1-2*01	CSARDGNREWLHF	-0.777
human	A*02:01	GLCTLVAML	TRAV5*01	TRAJ31*01	CAEDNNARLMF	TRBV20-1*01	TRBJ1-2*01	CSARDGTGNGYTF	-0.493
human	A*02:01	GLCTLVAML	TRAV5*01	TRAJ31*01	CAEDNNARLMF	TRBV20-1*01	TRBJ1-3*01	CSARIYGGGEVGNTIYF	-0.424
human	A*02:01	GLCTLVAML	TRAV5*01	TRAJ31*01	CAEDNNARLMF	TRBV20-1*01	TRBJ1-3*01	CSARLRELSGNTIYF	-0.528
human	A*02:01	GLCTLVAML	TRAV5*01	TRAJ31*01	CAEDNNARLMF	TRBV20-1*01	TRBJ1-3*01	CSARSETGNTIYF	-0.784
human	A*02:01	GLCTLVAML	TRAV5*01	TRAJ31*01	CAEDNNARLMF	TRBV29-1*01	TRBJ1-4*01	CSVGSGGTNEKLFF	-0.643
human	A*02:01	GLCTLVAML	TRAV5*01	TRAJ31*01	CAEDSNARLMF	TRBV20-1*01	TRBJ1-3*01	CSARDRVGNTIYF	-1.04
human	A*02:01	GLCTLVAML	TRAV5*01	TRAJ31*01	CAEDSNARLMF	TRBV20-1*01	TRBJ1-5*01	CSARDPYRASNQPQHF	-0.36
human	A*02:01	GLCTLVAML	TRAV5*01	TRAJ31*01	CAEGENARLMF	TRBV29-1*01	TRBJ1-2*01	CSVGGSFYGYTF	-0.16
human	A*02:01	GLCTLVAML	TRAV5*01	TRAJ34*01	CAEGQTDKLIF	TRBV9*01	TRBJ2-1*01	CASSVGNEQFF	0.418
human	A*02:01	GLCTLVAML	TRAV5*01	TRAJ34*01	CAETVDKLIF	TRBV9*01	TRBJ2-1*01	CASSVVGNEQFF	-0.089
human	A*02:01	GLCTLVAML	TRAV5*01	TRAJ36*01	CAESGANNLFF	TRBV14*01	TRBJ2-3*01	CASSQSPGGTQYF	-0.107
human	A*02:01	GLCTLVAML	TRAV5*01	TRAJ37*01	CAESTGKLIF	TRBV29-1*01	TRBJ1-4*01	CSGTGGTNEKLFF	-0.02
human	A*02:01	GLCTLVAML	TRAV5*01	TRAJ37*01	CAESTGKLIF	TRBV29-1*01	TRBJ1-4*01	CSVGTGGTNEKLFF	-0.237
human	A*02:01	GLCTLVAML	TRAV5*01	TRAJ37*01	CAESTPGGKLIF	TRBV29-1*01	TRBJ1-4*01	CSVGADGTNEKLFF	-0.068
human	A*02:01	GLCTLVAML	TRAV5*01	TRAJ37*02	CAESIPGKLIF	TRBV14*01	TRBJ2-1*01	CASSQSPGGTVFF	-0.756
human	A*02:01	GLCTLVAML	TRAV5*01	TRAJ39*01	CAEIRAGNMLTF	TRBV29-1*01	TRBJ2-7*01	CSVSTGIYEQYF	-0.959
human	A*02:01	GLCTLVAML	TRAV5*01	TRAJ4*01	CAELKEKLIF	TRBV14*01	TRBJ2-5*01	CASSQSPGGTQYF	0.143
human	A*02:01	GLCTLVAML	TRAV5*01	TRAJ4*01	CAVPAEGGYNKLIF	TRBV20-1*01	TRBJ1-2*01	CSARDSTGNGYTF	0.093
human	A*02:01	GLCTLVAML	TRAV5*01	TRAJ41*01	CAERTGYALNF	TRBV29-1*01	TRBJ1-3*01	CSVRSEGDTIYF	-0.338
human	A*02:01	GLCTLVAML	TRAV5*01	TRAJ42*01	CAESQGNLIF	TRBV14*01	TRBJ2-1*01	CASSQRPGGQQFF	0.333
human	A*02:01	GLCTLVAML	TRAV5*01	TRAJ43*01	CAELGNDMRF	TRBV14*01	TRBJ2-7*01	CASSQCPGGEQYF	-0.782
human	A*02:01	GLCTLVAML	TRAV5*01	TRAJ8*01	CAEDLQKLVF	TRBV20-1*01	TRBJ1-3*01	CSARALPVGNTIYF	0.268
human	A*02:01	GLCTLVAML	TRAV9-2*01	TRAJ34*01	CALYNTDKLIF	TRBV3-1*01	TRBJ2-7*01	CASSPVTGSSYEQYF	0.182
human	A*02:01	NLVPMVATV	TRAV1-1*01	TRAJ26*01	CAVYYGQNFVF	TRBV11-1*01	TRBJ1-1*01	CASSFQGYTEAFF	-0.909
human	A*02:01	NLVPMVATV	TRAV1-1*01	TRAJ29*01	CAVRDQEGNTPLVF	TRBV10-3*01	TRBJ2-7*01	CAISAGTGVRNEQYF	-0.134
human	A*02:01	NLVPMVATV	TRAV1-1*01	TRAJ29*01	CAVRDQEGNTPLVF	TRBV12-3*01	TRBJ2-7*01	CASSSVNEQYF	0.895
human	A*02:01	NLVPMVATV	TRAV1-1*01	TRAJ9*01	CAVRDNFITGGFKTIF	TRBV2*01	TRBJ1-4*01	CASSYFDEKLFF	-0.045
human	A*02:01	NLVPMVATV	TRAV1-2*01	TRAJ33*01	CAASDSNYQLIW	TRBV6-1*01	TRBJ2-7*01	CASSEESGRAAEQYF	-1.225
human	A*02:01	NLVPMVATV	TRAV1-2*01	TRAJ33*01	CAVRDSNYQLIW	TRBV6-1*01	TRBJ1-1*01	CASSDAENTEAFF	-0.916
human	A*02:01	NLVPMVATV	TRAV1-2*01	TRAJ33*01	CAVRDSNYQLIW	TRBV6-2*01	TRBJ2-7*01	CASSDRETYEQYF	-0.403
human	A*02:01	NLVPMVATV	TRAV1-2*01	TRAJ33*01	CAVRDSNYQLIW	TRBV6-5*01	TRBJ1-1*01	CASSKGEVTEAFF	-0.443
human	A*02:01	NLVPMVATV	TRAV12-3*01	TRAJ49*01	CAKNTGNQFYF	TRBV6-5*01	TRBJ1-2*01	CASSPQTGTIYGYTGF	-0.106
human	A*02:01	NLVPMVATV	TRAV12-3*01	TRAJ49*01	CARNTGNQFYF	TRBV6-5*01	TRBJ1-2*01	CASSFQTGASYGYTF	-0.135
human	A*02:01	NLVPMVATV	TRAV12-3*01	TRAJ49*01	CARNTGNQFYF	TRBV6-5*01	TRBJ1-2*01	CASSYQTGAGGYGYTGF	0.288
human	A*02:01	NLVPMVATV	TRAV12-3*01	TRAJ49*01	CATYLTGNQFYF	TRBV12-4*01	TRBJ2-7*01	CASSQALPYEQYF	0.787
human	A*02:01	NLVPMVATV	TRAV13-2*01	TRAJ12*01	CAEIHNNARLMF	TRBV11-1*01	TRBJ1-2*01	CASSSANYGYTF	0.452
human	A*02:01	NLVPMVATV	TRAV14/DV4*01	TRAJ53*01	CAMRGSNYKLTF	TRBV9*01	TRBJ2-7*01	CASSGVGGQDEQYF	0.281
human	A*02:01	NLVPMVATV	TRAV18*01	TRAJ49*01	CASNTGNQFYF	TRBV6-5*01	TRBJ1-2*01	CASSPVTGTGHYGYTF	0.031
human	A*02:01	NLVPMVATV	TRAV19*01	TRAJ57*01	CALSGQGGSEKLVF	TRBV25-1*01	TRBJ1-5*01	CASSQTGFGNQPQHF	0.222
human	A*02:01	NLVPMVATV	TRAV22*01	TRAJ50*01	CAVTPPPSYDKVIF	TRBV12-4*01	TRBJ1-2*01	CASSSVSGYTF	0.343
human	A*02:01	NLVPMVATV	TRAV23/DV6*03	TRAJ43*01	CAFPYNNNDMRF	TRBV27*01	TRBJ1-1*01	CASQLEGHTEAFF	-0.427
human	A*02:01	NLVPMVATV	TRAV24*01	TRAJ31*01	CASGNNARLMF	TRBV6-1*01	TRBJ2-7*01	CASSEDHTGFYEQYF	-1.06
human	A*02:01	NLVPMVATV	TRAV24*01	TRAJ43*01	CAFPYNNNDMRF	TRBV27*01	TRBJ1-1*01	CASSLEGYTEAFF	-1.502
human	A*02:01	NLVPMVATV	TRAV24*01	TRAJ49*01	CAFITGNQFYF	TRBV7-2*01	TRBJ2-5*01	CASSQTQLWETQYF	-0.483
human	A*02:01	NLVPMVATV	TRAV24*01	TRAJ49*01	CARNTGNQFYF	TRBV6-5*01	TRBJ1-2*01	CASSAQTGASYGYTF	-0.777
human	A*02:01	NLVPMVATV	TRAV24*01	TRAJ49*01	CARNTGNQFYF	TRBV6-5*01	TRBJ1-2*01	CASSLYTGTGNGYTF	-0.921
human	A*02:01	NLVPMVATV	TRAV24*01	TRAJ49*01	CARNTGNQFYF	TRBV6-5*01	TRBJ1-2*01	CASSPSTGVTFYGYTF	-0.711
human	A*02:01	NLVPMVATV	TRAV24*01	TRAJ49*01	CARNTGNQFYF	TRBV6-5*01	TRBJ1-2*01	CASSPVTGGIYGYTF	-0.062
human	A*02:01	NLVPMVATV	TRAV24*01	TRAJ49*01	CARNTGNQFYF	TRBV6-5*01	TRBJ1-2*01	CASSYQTGTGVYGYTF	-0.612
human	A*02:01	NLVPMVATV	TRAV24*01	TRAJ49*01	CASPTGNQFYF	TRBV27*01	TRBJ2-7*01	CASSFTLGTGGVEQYF	-1.005
human	A*02:01	NLVPMVATV	TRAV26-2*01	TRAJ43*01	CIIDNNNDMRF	TRBV7-6*01	TRBJ1-4*01	CASSLAPGATNEKLFF	-0.193
human	A*02:01	NLVPMVATV	TRAV26-2*01	TRAJ43*01	CILSNNNDMRF	TRBV30*01	TRBJ2-4*01	CAWSISDLAKNIQYF	-0.535
human	A*02:01	NLVPMVATV	TRAV26-2*01	TRAJ43*01	CILSNNNDMRF	TRBV6-5*01	TRBJ1-2*01	CASSPSTGVTFYGYTF	-0.58
human	A*02:01	NLVPMVATV	TRAV26-2*01	TRAJ52*01	CILPLAGGTSYGKLTF	TRBV10-3*01	TRBJ2-7*01	CAISESYEQYF	-0.232
human	A*02:01	NLVPMVATV	TRAV26-2*01	TRAJ53*01	CILPLWLTF	TRBV11-2*01	TRBJ1-1*01	CASSLEGYTEAFF	-0.205
human	A*02:01	NLVPMVATV	TRAV3*01	TRAJ24*01	CVMGWGKLQF	TRBV27*01	TRBJ2-2*01	CASSLDRSTGELFF	-0.02
human	A*02:01	NLVPMVATV	TRAV3*01	TRAJ26*01	CADYYGQNFVF	TRBV28*01	TRBJ1-1*01	CASSFQGYTEAFF	-0.53
human	A*02:01	NLVPMVATV	TRAV3*01	TRAJ31*01	CAVRDISARLMF	TRBV12-3*01	TRBJ1-1*01	CASSVVERAFF	1.508
human	A*02:01	NLVPMVATV	TRAV3*01	TRAJ31*01	CAVRDISARLMF	TRBV12-4*01	TRBJ1-1*01	CASSSVTEAFF	0.923
human	A*02:01	NLVPMVATV	TRAV3*01	TRAJ31*01	CAVRDTNARLMF	TRBV12-4*01	TRBJ2-1*01	CASSVVNEQFF	0.486
human	A*02:01	NLVPMVATV	TRAV3*01	TRAJ31*01	CAVRGTNARLMF	TRBV12-3*01	TRBJ1-1*01	CASSVVTEAFF	0.819
human	A*02:01	NLVPMVATV	TRAV3*01	TRAJ33*01	CAVRQGYQLIW	TRBV6-5*01	TRBJ2-3*01	CASGPGTSATDTQYF	0.512
human	A*02:01	NLVPMVATV	TRAV3*01	TRAJ47*01	CAVNYGNKLVF	TRBV27*01	TRBJ2-7*01	CASSPFSGAPYEQYF	-0.503
human	A*02:01	NLVPMVATV	TRAV35*01	TRAJ48*01	CAGPIPPGNEKLTF	TRBV12-3*01	TRBJ1-2*01	CASSSANYGYTF	0.631
human	A*02:01	NLVPMVATV	TRAV35*01	TRAJ50*01	CAGPMKTSYDKVIF	TRBV12-4*01	TRBJ1-2*01	CASSSANYGYTF	-0.024
human	A*02:01	NLVPMVATV	TRAV35*01	TRAJ50*01	CAGPRQTSYDKVIF	TRBV11-1*01	TRBJ1-2*01	CASSSANYGYTF	-0.304
human	A*02:01	NLVPMVATV	TRAV38-2/DV8*01	TRAJ43*01	CAYPYNNNDMRF	TRBV11-2*01	TRBJ1-1*01	CASSLEGYTEAFF	0.488
human	A*02:01	NLVPMVATV	TRAV5*01	TRAJ34*01	CAVSGSYNTDKLIF	TRBV20-1*01	TRBJ2-7*01	CSARDGLAGHYEQYF	0.232
human	A*02:01	NLVPMVATV	TRAV5*01	TRAJ6*01	CAEIQASGGSYIPTF	TRBV15*01	TRBJ2-7*01	CATGRGGMIGEQYF	-1.01
human	A*02:01	NLVPMVATV	TRAV8-3*01	TRAJ31*01	CAVGGTQARLMF	TRBV12-4*01	TRBJ1-1*01	CASSPGTYEAFF	0.374
human	A*02:01	NLVPMVATV	TRAV8-3*01	TRAJ37*01	CAGGGSSNTGKLIF	TRBV11-2*01	TRBJ2-1*01	CASSLLLAGYNEQFF	-0.435
human	A*02:01	NLVPMVATV	TRAV8-3*01	TRAJ49*01	CAVAFGNQLYF	TRBV27*01	TRBJ2-1*01	CASSMTSGALYNEQFF	-0.635
human	A*02:01	NLVPMVATV	TRAV8-4*01	TRAJ34*01	CAVSGSYNTDKLIF	TRBV20-1*01	TRBJ2-7*01	CSARDGLTGHYEQYF	0.79
human			TRAV8-3*01	TRAJ30*01	CAVMNRDDKIIF	TRBV19*01	TRBJ1-3*01	CASSVNFDSGNTIYF
human			TRAV38-2/DV8*01	TRAJ48*01	CAYRSALGSSGNEKLTF	TRBV6-6*01	TRBJ2-7*01	CASRRDRMSYEQYF
human			TRAV22*01	TRAJ38*01	CAVFRAGNNRKLIW	TRBV5-4*01	TRBJ2-1*01	CASSLGGAGSNEQFF
human			TRAV1-1*01	TRAJ33*01	CAVYSNYQLIW	TRBV5-1*01	TRBJ2-7*01	CASSPRTGVSYEQYF
human			TRAV3*01	TRAJ5*01	CAVRDINRMDTGRRALTF	TRBV19*01	TRBJ2-3*01	CASSLQGSTDTQYF
human			TRAV23/DV6*01	TRAJ34*01	CAAKDNTDKLIF	TRBV2*01	TRBJ2-1*01	CASRHRGLSYNEQFF
human			TRAV19*01	TRAJ26*01	CALSEARNYGQNFVF	TRBV14*01	TRBJ1-2*01	CASSQGGGGYTF
human			TRAV9-2*01	TRAJ20*01	CALSGTPHDYKLSF	TRBV3-1*01	TRBJ1-4*01	CASSQGGDEKLFF
human			TRAV26-2*01	TRAJ22*01	CILRDVLGSARQLTF	TRBV9*01	TRBJ2-1*01	CASSHGTLAGGPSNEQFF
human			TRAV6*01	TRAJ34*01	CALLDTDKLIF	TRBV7-2*01	TRBJ2-5*01	CASSSNQRGSRETQYF
human			TRAV2*01	TRAJ26*01	CAVEEGNYGQNFVF	TRBV19*01	TRBJ2-5*01	CASSRSWPGGQYF
human			TRAV21*01	TRAJ37*02	CAVRRRGSSNTGKLIF	TRBV7-9*01	TRBJ2-5*01	CASIAPGEETQYF
human			TRAV41*01	TRAJ48*01	CAVRVSNFGNEKLTF	TRBV4-1*01	TRBJ2-7*01	CASSQLGTPYEQYV
human			TRAV1-2*01	TRAJ21*01	CASGDFNKFYF	TRBV12-4*01	TRBJ2-5*01	CASREGFQETQYF
human			TRAV13-2*01	TRAJ54*01	CAENIFGAQKLVF	TRBV9*01	TRBJ1-6*01	CASSPHGNLDSPLHF
human			TRAV20*01	TRAJ24*02	CAVQAGDSWGKLQF	TRBV12-4*01	TRBJ1-2*01	CASSLDGGDGYTF
human			TRAV2*01	TRAJ24*02	CAISRATDSWGKLQF	TRBV6-3*01	TRBJ1-1*01	CASSPPAEITEAFF
human			TRAV13-1*01	TRAJ37*02	CAASIRGSNTGKLIF	TRBV6-3*01	TRBJ2-7*01	CASRSDRAPYEQYF
human			TRAV14/DV4*01	TRAJ42*01	CAMRETLNYGGSQGNLIF	TRBV4-2*01	TRBJ2-1*01	CASSQGGTSPHNEQFF
human			TRAV13-1*01	TRAJ7*01	CAALSYYGNNRLAF	TRBV6-3*01	TRBJ1-2*01	CASSYSGRNYGYTF
human			TRAV19*01	TRAJ22*01	CPGGQLTF	TRBV20-1*01	TRBJ1-2*01	CSAREGDRVIGYTF
human			TRAV19*01	TRAJ34*01	CALSEAYYNTDKLIF	TRBV27*01	TRBJ2-5*01	CASSPLAGAGETQYF
human			TRAV2*01	TRAJ13*01	CAVEGFSGGYQKVTF	TRBV5-4*01	TRBJ1-1*01	CASRQGGDTEAFF
human			TRAV3*01	TRAJ6*01	CAVRDPASGGSYIPTF	TRBV30*01	TRBJ2-1*01	CAWSVLANNEQFF
human			TRAV6*01	TRAJ7*01	CAPLPPSGGNNRLAF	TRBV24-1*01	TRBJ2-1*01	CATGEGDNEQFF
human			TRAV1-1*01	TRAJ35*01	CAASIGFGNVLHC	TRBV14*01	TRBJ1-2*01	CASSRTGLNYGYTF
human			TRAV20*01	TRAJ43*01	CAVYGWDMRF	TRBV20-1*01	TRBJ2-5*01	CSARRMGGETQYF
human			TRAV3*01	TRAJ31*01	CAVRSNARLMF	TRBV10-3*01	TRBJ2-5*01	CAISESTAAGEETQYF
human			TRAV17*01	TRAJ42*01	CATDGWGSQGNLIF	TRBV7-6*01	TRBJ1-4*01	CASSGWDSGTNEKLFF
human			TRAV38-2/DV8*01	TRAJ57*01	CAWWLEGSEKLVF	TRBV7-9*01	TRBJ1-5*01	CASGGFGNQPQHF
human			TRAV5*01	TRAJ42*01	CAEIRGSQGNLIF	TRBV20-1*01	TRBJ2-7*01	CSASVLAPTYEQYF
human			TRAV35*01	TRAJ52*01	CANTGGTSYGKLTF	TRBV3-1*01	TRBJ1-5*01	CASSQQINQPQHF
human			TRAV12-3*01	TRAJ31*01	CAMSASARLMF	TRBV13*01	TRBJ1-2*01	CASSHRGATDRGYTF
human			TRAV12-2*01	TRAJ20*01	CAVKLSNDYKLSF	TRBV7-9*01	TRBJ2-5*01	CAIPSGTGERETQYF
human			TRAV20*01	TRAJ58*01	CAVQDLLTSGSRLTF	TRBV5-5*01	TRBJ2-4*01	CASTGAGTKNIQYF
human			TRAV19*01	TRAJ40*01	CALSEGTSGTYKYIF	TRBV6-1*01	TRBJ2-2*01	CASSALGGAEELFF
human			TRAV1-1*01	TRAJ26*01	CAPYGQNFVF	TRBV12-3*01	TRBJ1-2*01	CASSLSGGAGVNYGYTF
human			TRAV14/DV4*01	TRAJ28*01	CAMRESTGATGAGSYQLTF	TRBV6-3*01	TRBJ1-1*01	CASSEPGQGINTEAFF
human			TRAV38-1*01	TRAJ56*01	CAFMKRSGANSKLTF	TRBV29-1*01	TRBJ2-3*01	CSAPSRLAPLYTDTQYF
human			TRAV27*01	TRAJ31*01	CAGRSGGRLMF	TRBV27*01	TRBJ2-7*01	CASSAGTGYYEQYF
human			TRAV27*01	TRAJ42*01	CAGMNYGGSQGNLIF	TRBV27*01	TRBJ2-1*01	CASSLSLDHSYNEQFF
human			TRAV35*01	TRAJ42*01	CAGQNYGGSQGNLIF	TRBV7-3*01	TRBJ2-3*01	CASSQLGRTDTQYF
human			TRAV14/DV4*01	TRAJ30*01	CAMRGPNRDDKIIF	TRBV30*01	TRBJ1-2*01	CAWSEILAYGYTF
human			TRAV1-2*01	TRAJ26*01	CAVPYGQNFVF	TRBV30*01	TRBJ2-6*01	CAWSVSGANVLTF
human			TRAV38-2/DV8*01	TRAJ33*01	CAFRPMDSNYQLIW	TRBV4-2*01	TRBJ2-5*01	CASSLLERKETQYF
human			TRAV5*01	TRAJ15*01	CAGGNQAGTALIF	TRBV4-2*01	TRBJ1-2*01	CASSQGAGTGYGYTF
human			TRAV12-1*01	TRAJ30*01	CVVKRDKIIF	TRBV18*01	TRBJ1-3*01	CASSLPGLENTIYF
human			TRAV20*01	TRAJ20*01	CAVQCSNDYKLSF	TRBV29-1*01	TRBJ2-2*01	CSATGANTGELFF
human			TRAV19*01	TRAJ47*01	CALSEYGNKLVF	TRBV19*01	TRBJ2-1*01	CASSIEGGNNEQFF
human			TRAV8-1*01	TRAJ20*01	CAVKPPNDYKLSF	TRBV2*01	TRBJ1-1*01	CARSGDVNREAFF
mouse			TRAV6-7/DV9*01	TRAJ48*01	CALTHLNYGNEKITF	TRBV19*01	TRBJ1-3*01	CASSIRQGAGNTLYF
mouse			TRAV9D-1*01	TRAJ15*01	CAVSAQGGRALIF	TRBV13-2*01	TRBJ1-1*01	CASGGGQITEVFF
mouse			TRAV6-5*01	TRAJ34*01	CALSEGASNTDKVVF	TRBV19*01	TRBJ2-7*01	CASRDRGYEQYF
mouse			TRAV3-3*01	TRAJ32*01	CAVLYGGSGNKLIF	TRBV13-3*01	TRBJ2-3*01	CASSDWASAETLYF
mouse			TRAV13D-2*01	TRAJ39*01	CANNAGAKLTF	TRBV31*01	TRBJ2-7*01	CAWSLGGYEQYF
mouse			TRAV13-4/DV7*01	TRAJ15*01	CAMERGGGRALIF	TRBV13-3*01	TRBJ1-5*01	CASRPGQGVNQAPLF
mouse			TRAV12D-2*01	TRAJ56*01	CALRATGGNNKLTF	TRBV13-1*01	TRBJ1-2*01	CASSDAGQYYTF
mouse			TRAV8D-2*01	TRAJ57*01	CATDLNQGGSAKLIF	TRBV29*01	TRBJ2-7*01	CASREGREQYF
mouse			TRAV12D-2*01	TRAJ56*01	CALSDLSGGNNKLTF	TRBV13-3*01	TRBJ1-1*01	CASSDAQTEVFF
mouse			TRAV7-3*01	TRAJ52*01	CAVDGANTGKLTF	TRBV19*01	TRBJ2-2*01	CASTPSNTGQLYF
mouse			TRAV9N-2*01	TRAJ31*01	CAVTGNNNNRIFF	TRBV5*01	TRBJ1-1*01	CASSQIYTGVNTEVFF
mouse			TRAV5N-4*01	TRAJ12*01	CAASDGGYKVVF	TRBV13-2*01	TRBJ2-7*01	CASGDGGDEQYF
mouse			TRAV6-6*01	TRAJ38*01	CALSYNVGDNSKLIW	TRBV13-2*01	TRBJ2-1*01	CASGETGYAEQFF
mouse			TRAV5N-4*01	TRAJ32*01	CAASGGSGNKLIF	TRBV13-1*01	TRBJ2-7*01	CASSDGTGGPYEQYF
mouse			TRAV7D-3*01	TRAJ57*01	CAVTQGGSAKLIF	TRBV1*01	TRBJ2-3*01	CSAAASAETLYF
mouse			TRAV5N-4*01	TRAJ18*01	CAASGRGSALGRLHF	TRBV19*01	TRBJ2-7*01	CASTTGTGRDEQYF
mouse			TRAV9-4*01	TRAJ49*01	CAVSMGYQNFYF	TRBV13-3*01	TRBJ1-1*01	CASNRDTEVFF
mouse			TRAV21/DV12*01	TRAJ58*01	CILRVGGGTGSKLSF	TRBV13-3*01	TRBJ1-4*01	CASSGNNERLFF
mouse			TRAV6-6*01	TRAJ26*01	CALGHNYAQGLTF	TRBV29*01	TRBJ1-3*01	CASSLDNSGNTLYF
mouse			TRAV8D-1*01	TRAJ50*01	CVIASSSFSKLVF	TRBV5*01	TRBJ2-5*01	CASSQEDWGGDQDTQYF
mouse			TRAV9-4*01	TRAJ27*01	CAASSNTNTGKLTF	TRBV13-2*01	TRBJ1-2*01	CASGDAYSDYTF
mouse			TRAV7-3*01	TRAJ30*01	CAVSSDTNAYKVIF	TRBV13-2*01	TRBJ2-7*01	CASGDATGYEQYF
mouse			TRAV6D-4*01	TRAJ28*01	CALVEGPGTGSNRLTF	TRBV19*01	TRBJ1-6*01	CASSIGRENSPLYF
mouse			TRAV21/DV12*01	TRAJ56*01	CILSPPTGGNNKLTF	TRBV14*01	TRBJ1-1*01	CASSLTGASNTEVFF
mouse			TRAV9-4*01	TRAJ49*01	CAASMNTGYQNFYF	TRBV29*01	TRBJ2-2*01	CASSLSAWGNTGQLYF
mouse			TRAV13-1*01	TRAJ26*01	CAMERNYAQGLTF	TRBV13-2*01	TRBJ2-7*01	CASGDGKGYEQYF
mouse			TRAV9N-2*01	TRAJ33*01	CAVSDSNYQLIW	TRBV13-3*01	TRBJ2-5*01	CASSDRVQDTQYF
mouse			TRAV12D-2*01	TRAJ49*01	CALSDQTGYQNFYF	TRBV20*01	TRBJ1-2*01	CGATRGSDYTF
mouse			TRAV2*01	TRAJ33*01	CIVTEPMDSNYQLIW	TRBV13-1*01	TRBJ1-4*01	CASGTGTNERLFF
mouse			TRAV16N*01	TRAJ26*01	CAMREGDYAQGLTF	TRBV13-2*01	TRBJ1-3*01	CASGGTGPFSGNTLYF
mouse			TRAV7-1*01	TRAJ12*01	CGAGTGGYKVVF	TRBV13-2*01	TRBJ1-1*01	CASGPQGEVFF
mouse			TRAV12D-2*01	TRAJ35*01	CALSDRQTGFASALTF	TRBV29*01	TRBJ2-7*01	CASSTPGQGYF
mouse			TRAV3-4*01	TRAJ39*01	CAVSARNNAGAKLTF	TRBV13-3*01	TRBJ2-7*01	CASSVGSSYEQYF
mouse			TRAV3-3*01	TRAJ42*01	CAVSPLGGSNAKLTF	TRBV17*01	TRBJ2-7*01	CASSRETGFDEQYF
mouse			TRAV12D-2*01	TRAJ11*01	CALYSGYNKLTF	TRBV19*01	TRBJ2-5*01	CASRGFQDTQYF
mouse			TRAV3-3*01	TRAJ27*01	CAVSVGTNTGKLTF	TRBV13-2*01	TRBJ1-2*01	CASGDAGANSDYTF
mouse			TRAV3-3*01	TRAJ16*01	CAVRTSSGQKLVF	TRBV14*01	TRBJ2-7*01	CASSFAGDEQYF
mouse			TRAV6D-4*01	TRAJ32*01	CALAYGGSGNKLIF	TRBV23*01	TRBJ2-7*01	CSSVPAVCGRLVFEQYF
mouse			TRAV7-4*01	TRAJ32*01	CAASDPYGGSGNKLIF	TRBV13-3*01	TRBJ1-3*01	CASRTGSGNTLYF
mouse			TRAV14N-1*01	TRAJ27*01	CAARGNTNTGKLTF	TRBV29*01	TRBJ2-5*01	CASSLETGGQDTQYF
mouse			TRAV6-7/DV9*01	TRAJ12*01	CALPGGYKVVF	TRBV19*01	TRBJ1-1*01	CASSLPGNTEVFF
mouse			TRAV14N-1*01	TRAJ33*01	CAASGSNYQLIW	TRBV13-3*01	TRBJ2-7*01	CASSDGTSYEQYF
mouse			TRAV6-7/DV9*01	TRAJ15*01	CALPQGGRALIF	TRBV1*01	TRBJ2-4*01	CSAARGNSQNTLYF
mouse			TRAV6-6*01	TRAJ22*01	CALGVRSSGSWQLIF	TRBV1*01	TRBJ1-3*01	CSADPAGNTLYF
mouse			TRAV8N-2*01	TRAJ18*01	CATDRGSALGRLHF	TRBV13-2*01	TRBJ2-4*01	CASGDVWGEGQNTLYF
mouse			TRAV9N-4*01	TRAJ43*01	CAVSRNNNNAPRF	TRBV17*01	TRBJ1-4*01	CASSSGTGAERLFF
mouse			TRAV19*01	TRAJ57*01	CAAGHNQGGSAKLIF	TRBV1*01	TRBJ2-7*01	CSAGLGGRVEQYF
mouse			TRAV7D-5*01	TRAJ18*01	CAVIVDRGSALGRLHF	TRBV5*01	TRBJ1-6*01	CASSQDHNSPLYF
mouse			TRAV4-2*01	TRAJ22*01	CAAISSGSWQLIF	TRBV19*01	TRBJ1-3*01	CASSIRDGSGNTLYF
mouse			TRAV7D-5*01	TRAJ48*01	CAMSMGGNEKITF	TRBV13-2*01	TRBJ2-5*01	CASGDWDTQYF
